# Exquisite Sensitivity to Dual BRG1/BRM ATPase Inhibitors Reveals Broad SWI/SNF Dependencies in Acute Myeloid Leukemia

**DOI:** 10.1101/2021.04.23.441171

**Authors:** Florencia Rago, Lindsey Ulkus Rodrigues, Megan Bonney, Kathleen Sprouffske, Esther Kurth, GiNell Elliott, Jessi Ambrose, Peter Aspesi, Justin Oborski, Julie T. Chen, E. Robert McDonald, Felipa A Mapa, David A. Ruddy, Audrey Kauffmann, Tinya Abrams, Hyo-eun C. Bhang, Zainab Jagani

**Affiliations:** Novartis Institutes for Biomedical Research, Cambridge, MA, USA; Novartis Institutes for Biomedical Research, Basel, Switzerland

**Keywords:** SWI/SNF, BRG1/SMARCA4, BRM/SMARCA2, AML

## Abstract

Various subunits of mammalian SWI/SNF chromatin remodeling complexes display loss-of-function mutations characteristic of tumor suppressors in different cancers, but an additional role for SWI/SNF supporting cell survival in distinct cancer contexts is emerging. In particular, genetic dependence on the catalytic subunit BRG1/SMARCA4 has been observed in acute myeloid leukemia (AML), yet the feasibility of direct therapeutic targeting of SWI/SNF catalytic activity in leukemia remains unknown. Here, we evaluated the activity of dual BRG1/BRM ATPase inhibitors across a genetically diverse panel of cancer cell lines and observed that hematopoietic cancer cell lines were among the most sensitive compared to other lineages. This result was striking in comparison to data from pooled short hairpin RNA screens, which showed that only a subset of leukemia cell lines display sensitivity to BRG1 knockdown. We demonstrate that combined genetic knockdown of BRG1 and BRM is required to recapitulate the effects of dual inhibitors, suggesting that SWI/SNF dependency in human leukemia extends beyond a predominantly BRG1-driven mechanism. Through gene expression and chromatin accessibility studies, we show that the dual inhibitors act at genomic loci associated with oncogenic transcription factors, and observe a downregulation of leukemic pathway genes including *MYC*, a well-established target of BRG1 activity in AML. Overall, small molecule inhibition of BRG1/BRM induced common transcriptional responses across leukemia models resulting in a spectrum of cellular phenotypes. Our studies reveal the breadth of SWI/SNF dependency and support targeting SWI/SNF catalytic function as a potential therapeutic strategy in AML.
