## Supplementary material for "Exquisite Sensitivity to Dual BRG1/BRM ATPase Inhibitors Reveals Broad SWI/SNF Dependencies in Acute Myeloid Leukemia": Table S10

### Sheet: Sheet1
Motif Name	Consensus	P-value	Log P-value	q-value (Benjamini)	# of Target Sequences with Motif(of 9342)	% of Target Sequences with Motif	# of Background Sequences with Motif(of 38677)	% of Background Sequences with Motif
CTCF(Zf)/CD4+-CTCF-ChIP-Seq(Barski_et_al.)/Homer	AYAGTGCCMYCTRGTGGCCA	1e-1043	-2402	0	1164	0.1246	251.4	0.0065
BORIS(Zf)/K562-CTCFL-ChIP-Seq(GSE32465)/Homer	CNNBRGCGCCCCCTGSTGGC	1e-754	-1737	0	1434	0.1535	788.8	0.0205
NFY(CCAAT)/Promoter/Homer	RGCCAATSRG	1e-663	-1528	0	1709	0.183	1376.6	0.0358
Sp1(Zf)/Promoter/Homer	GGCCCCGCCCCC	1e-405	-934	0	1980	0.212	2776.9	0.0723
Sp2(Zf)/HEK293-Sp2.eGFP-ChIP-Seq(Encode)/Homer	YGGCCCCGCCCC	1e-349	-805.3	0	3580	0.3833	7789.5	0.2027
Sp5(Zf)/mES-Sp5.Flag-ChIP-Seq(GSE72989)/Homer	RGKGGGCGGAGC	1e-347	-801	0	2947	0.3155	5795.4	0.1508
KLF3(Zf)/MEF-Klf3-ChIP-Seq(GSE44748)/Homer	NRGCCCCRCCCHBNN	1e-305	-703.3	0	1731	0.1853	2641.4	0.0687
Elk4(ETS)/Hela-Elk4-ChIP-Seq(GSE31477)/Homer	NRYTTCCGGY	1e-274	-632.3	0	1433	0.1534	2054.5	0.0535
KLF5(Zf)/LoVo-KLF5-ChIP-Seq(GSE49402)/Homer	DGGGYGKGGC	1e-257	-593.9	0	2979	0.319	6637.2	0.1727
Elk1(ETS)/Hela-Elk1-ChIP-Seq(GSE31477)/Homer	HACTTCCGGY	1e-254	-585.6	0	1413	0.1513	2105	0.0548
Fli1(ETS)/CD8-FLI-ChIP-Seq(GSE20898)/Homer	NRYTTCCGGH	1e-238	-550.2	0	1677	0.1796	2878.1	0.0749
KLF6(Zf)/PDAC-KLF6-ChIP-Seq(GSE64557)/Homer	MKGGGYGTGGCC	1e-236	-544.2	0	2480	0.2655	5244.6	0.1365
ETV4(ETS)/HepG2-ETV4-ChIP-Seq(ENCODE)/Homer	ACCGGAAGTG	1e-216	-499.5	0	1710	0.1831	3114.7	0.0811
ELF1(ETS)/Jurkat-ELF1-ChIP-Seq(SRA014231)/Homer	AVCCGGAAGT	1e-216	-498	0	1267	0.1357	1939.4	0.0505
ETS(ETS)/Promoter/Homer	AACCGGAAGT	1e-205	-472.9	0	920	0.0985	1168	0.0304
KLF14(Zf)/HEK293-KLF14.GFP-ChIP-Seq(GSE58341)/Homer	RGKGGGCGKGGC	1e-204	-471.7	0	3507	0.3755	8989.7	0.234
Klf9(Zf)/GBM-Klf9-ChIP-Seq(GSE62211)/Homer	GCCACRCCCACY	1e-192	-443.7	0	1199	0.1284	1896.1	0.0493
GABPA(ETS)/Jurkat-GABPa-ChIP-Seq(GSE17954)/Homer	RACCGGAAGT	1e-190	-439.8	0	1283	0.1374	2123.2	0.0553
GFY-Staf(?,Zf)/Promoter/Homer	RACTACAATTCCCAGAAKGC	1e-175	-403.6	0	372	0.0398	226.4	0.0059
ETV1(ETS)/GIST48-ETV1-ChIP-Seq(GSE22441)/Homer	AACCGGAAGT	1e-171	-395.8	0	1537	0.1646	2951.1	0.0768
Ronin(THAP)/ES-Thap11-ChIP-Seq(GSE51522)/Homer	RACTACAACTCCCAGVAKGC	1e-161	-371.2	0	335	0.0359	199	0.0052
ETS1(ETS)/Jurkat-ETS1-ChIP-Seq(GSE17954)/Homer	ACAGGAAGTG	1e-157	-363.3	0	1223	0.1309	2175.9	0.0566
Elf4(ETS)/BMDM-Elf4-ChIP-Seq(GSE88699)/Homer	ACTTCCKGKT	1e-141	-326.7	0	1126	0.1206	2020.4	0.0526
GFY(?)/Promoter/Homer	ACTACAATTCCC	1e-128	-295.3	0	306	0.0328	214.8	0.0056
ERG(ETS)/VCaP-ERG-ChIP-Seq(GSE14097)/Homer	ACAGGAAGTG	1e-118	-273.6	0	1351	0.1446	2850.4	0.0742
Etv2(ETS)/ES-ER71-ChIP-Seq(GSE59402)/Homer	NNAYTTCCTGHN	1e-113	-260.4	0	899	0.0963	1604.4	0.0418
Klf4(Zf)/mES-Klf4-ChIP-Seq(GSE11431)/Homer	GCCACACCCA	1e-107	-246.4	0	796	0.0852	1370.5	0.0357
NFIL3(bZIP)/HepG2-NFIL3-ChIP-Seq(Encode)/Homer	VTTACGTAAYNNNNN	1e-93	-216.2	0	466	0.0499	627	0.0163
EWS:FLI1-fusion(ETS)/SK_N_MC-EWS:FLI1-ChIP-Seq(SRA014231)/Homer	VACAGGAAAT	1e-93	-216.1	0	676	0.0724	1141.4	0.0297
EHF(ETS)/LoVo-EHF-ChIP-Seq(GSE49402)/Homer	AVCAGGAAGT	1e-83	-191.4	0	964	0.1032	2030.3	0.0528
CRE(bZIP)/Promoter/Homer	CSGTGACGTCAC	1e-76	-175.7	0	462	0.0495	705.9	0.0184
NRF(NRF)/Promoter/Homer	STGCGCATGCGC	1e-74	-171.8	0	681	0.0729	1290.1	0.0336
CEBP(bZIP)/ThioMac-CEBPb-ChIP-Seq(GSE21512)/Homer	ATTGCGCAAC	1e-74	-170.8	0	456	0.0488	702.4	0.0183
Maz(Zf)/HepG2-Maz-ChIP-Seq(GSE31477)/Homer	GGGGGGGG	1e-71	-165.4	0	2450	0.2623	7165.5	0.1865
NRF1(NRF)/MCF7-NRF1-ChIP-Seq(Unpublished)/Homer	CTGCGCATGCGC	1e-70	-162.4	0	720	0.0771	1433.7	0.0373
KLF10(Zf)/HEK293-KLF10.GFP-ChIP-Seq(GSE58341)/Homer	GGGGGTGTGTCC	1e-65	-150.3	0	788	0.0844	1679.2	0.0437
Atf1(bZIP)/K562-ATF1-ChIP-Seq(GSE31477)/Homer	GATGACGTCA	1e-64	-148	0	603	0.0646	1155.5	0.0301
Hoxa9(Homeobox)/ChickenMSG-Hoxa9.Flag-ChIP-Seq(GSE86088)/Homer	RGCAATNAAA	1e-57	-131.6	0	1039	0.1112	2548.5	0.0663
ZNF143|STAF(Zf)/CUTLL-ZNF143-ChIP-Seq(GSE29600)/Homer	ATTTCCCAGVAKSCY	1e-55	-127.5	0	366	0.0392	587.4	0.0153
ELF5(ETS)/T47D-ELF5-ChIP-Seq(GSE30407)/Homer	ACVAGGAAGT	1e-54	-124.9	0	591	0.0633	1206.8	0.0314
JunD(bZIP)/K562-JunD-ChIP-Seq/Homer	ATGACGTCATCN	1e-47	-109.3	0	169	0.0181	177.1	0.0046
Atf2(bZIP)/3T3L1-Atf2-ChIP-Seq(GSE56872)/Homer	NRRTGACGTCAT	1e-46	-107.8	0	320	0.0343	523.6	0.0136
Nanog(Homeobox)/mES-Nanog-ChIP-Seq(GSE11724)/Homer	RGCCATTAAC	1e-46	-106.2	0	1777	0.1903	5255.4	0.1368
HLF(bZIP)/HSC-HLF.Flag-ChIP-Seq(GSE69817)/Homer	RTTATGYAAB	1e-43	-100.3	0	360	0.0385	649.6	0.0169
SPDEF(ETS)/VCaP-SPDEF-ChIP-Seq(SRA014231)/Homer	ASWTCCTGBT	1e-41	-96.22	0	664	0.0711	1554.6	0.0405
Atf7(bZIP)/3T3L1-Atf7-ChIP-Seq(GSE56872)/Homer	NGRTGACGTCAY	1e-39	-91.88	0	420	0.045	844.4	0.022
Fra2(bZIP)/Striatum-Fra2-ChIP-Seq(GSE43429)/Homer	GGATGACTCATC	1e-38	-89.56	0	226	0.0242	337.4	0.0088
Fra1(bZIP)/BT549-Fra1-ChIP-Seq(GSE46166)/Homer	NNATGASTCATH	1e-37	-87.42	0	244	0.0261	386.2	0.0101
Fosl2(bZIP)/3T3L1-Fosl2-ChIP-Seq(GSE56872)/Homer	NATGASTCABNN	1e-37	-86.09	0	180	0.0193	238.5	0.0062
GFX(?)/Promoter/Homer	ATTCTCGCGAGA	1e-35	-82.78	0	89	0.0095	66.7	0.0017
RUNX1(Runt)/Jurkat-RUNX1-ChIP-Seq(GSE29180)/Homer	AAACCACARM	1e-35	-81.49	0	449	0.0481	971.7	0.0253
c-Jun-CRE(bZIP)/K562-cJun-ChIP-Seq(GSE31477)/Homer	ATGACGTCATCY	1e-33	-77.03	0	256	0.0274	445.5	0.0116
Jun-AP1(bZIP)/K562-cJun-ChIP-Seq(GSE31477)/Homer	GATGASTCATCN	1e-32	-75.93	0	143	0.0153	176	0.0046
MITF(bHLH)/MastCells-MITF-ChIP-Seq(GSE48085)/Homer	RTCATGTGAC	1e-32	-75.76	0	591	0.0633	1436.4	0.0374
RUNX(Runt)/HPC7-Runx1-ChIP-Seq(GSE22178)/Homer	SAAACCACAG	1e-32	-75.42	0	358	0.0383	731.2	0.019
RUNX2(Runt)/PCa-RUNX2-ChIP-Seq(GSE33889)/Homer	NWAACCACADNN	1e-32	-73.99	0	348	0.0373	708.4	0.0184
JunB(bZIP)/DendriticCells-Junb-ChIP-Seq(GSE36099)/Homer	RATGASTCAT	1e-31	-73.06	0	235	0.0252	402.3	0.0105
Atf3(bZIP)/GBM-ATF3-ChIP-Seq(GSE33912)/Homer	DATGASTCATHN	1e-31	-71.63	0	267	0.0286	491.6	0.0128
Atf4(bZIP)/MEF-Atf4-ChIP-Seq(GSE35681)/Homer	MTGATGCAAT	1e-30	-70.83	0	171	0.0183	249.5	0.0065
Pknox1(Homeobox)/ES-Prep1-ChIP-Seq(GSE63282)/Homer	SCTGTCAVTCAV	1e-30	-69.83	0	183	0.0196	280.6	0.0073
CTCF-SatelliteElement(Zf?)/CD4+-CTCF-ChIP-Seq(Barski_et_al.)/Homer	TGCAGTTCCMVNWRTGGCCA	1e-30	-69.21	0	33	0.0035	7.9	0.0002
AP-1(bZIP)/ThioMac-PU.1-ChIP-Seq(GSE21512)/Homer	VTGACTCATC	1e-29	-68.97	0	291	0.0312	567	0.0148
ELF3(ETS)/PDAC-ELF3-ChIP-Seq(GSE64557)/Homer	ANCAGGAAGT	1e-29	-68.46	0	407	0.0436	905.5	0.0236
BATF(bZIP)/Th17-BATF-ChIP-Seq(GSE39756)/Homer	DATGASTCAT	1e-29	-68.23	0	261	0.0279	486.6	0.0127
ZBTB33(Zf)/GM12878-ZBTB33-ChIP-Seq(GSE32465)/Homer	GGVTCTCGCGAGAAC	1e-29	-66.9	0	171	0.0183	258	0.0067
RUNX-AML(Runt)/CD4+-PolII-ChIP-Seq(Barski_et_al.)/Homer	GCTGTGGTTW	1e-26	-61.88	0	327	0.035	697.2	0.0181
Pbx3(Homeobox)/GM12878-PBX3-ChIP-Seq(GSE32465)/Homer	SCTGTCAMTCAN	1e-26	-61.51	0	164	0.0176	254.3	0.0066
E2F4(E2F)/K562-E2F4-ChIP-Seq(GSE31477)/Homer	GGCGGGAAAH	1e-25	-59.65	0	935	0.1001	2702.2	0.0703
CEBP:AP1(bZIP)/ThioMac-CEBPb-ChIP-Seq(GSE21512)/Homer	DRTGTTGCAA	1e-25	-57.83	0	325	0.0348	709.7	0.0185
TFE3(bHLH)/MEF-TFE3-ChIP-Seq(GSE75757)/Homer	GTCACGTGACYV	1e-24	-56.93	0	145	0.0155	219.5	0.0057
Chop(bZIP)/MEF-Chop-ChIP-Seq(GSE35681)/Homer	ATTGCATCAT	1e-23	-54.87	0	120	0.0128	165.8	0.0043
E-box(bHLH)/Promoter/Homer	SSGGTCACGTGA	1e-23	-54.23	0	173	0.0185	296.8	0.0077
PU.1(ETS)/ThioMac-PU.1-ChIP-Seq(GSE21512)/Homer	AGAGGAAGTG	1e-23	-53.21	0	292	0.0313	632.8	0.0165
ETS:RUNX(ETS,Runt)/Jurkat-RUNX1-ChIP-Seq(GSE17954)/Homer	RCAGGATGTGGT	1e-21	-48.51	0	123	0.0132	186.5	0.0049
PU.1-IRF(ETS:IRF)/Bcell-PU.1-ChIP-Seq(GSE21512)/Homer	MGGAAGTGAAAC	1e-20	-46.91	0	588	0.063	1618.9	0.0421
Usf2(bHLH)/C2C12-Usf2-ChIP-Seq(GSE36030)/Homer	GTCACGTGGT	1e-19	-45.33	0	303	0.0324	703.4	0.0183
Bcl11a(Zf)/HSPC-BCL11A-ChIP-Seq(GSE104676)/Homer	TYTGACCASWRG	1e-19	-44.61	0	392	0.042	987.4	0.0257
SpiB(ETS)/OCILY3-SPIB-ChIP-Seq(GSE56857)/Homer	AAAGRGGAAGTG	1e-18	-42.63	0	162	0.0173	303.6	0.0079
Ets1-distal(ETS)/CD4+-PolII-ChIP-Seq(Barski_et_al.)/Homer	MACAGGAAGT	1e-18	-41.83	0	161	0.0172	304	0.0079
Stat3(Stat)/mES-Stat3-ChIP-Seq(GSE11431)/Homer	CTTCCGGGAA	1e-18	-41.75	0	325	0.0348	791.8	0.0206
Rfx2(HTH)/LoVo-RFX2-ChIP-Seq(GSE49402)/Homer	GTTGCCATGGCAACM	1e-16	-37.41	0	130	0.0139	235	0.0061
EKLF(Zf)/Erythrocyte-Klf1-ChIP-Seq(GSE20478)/Homer	NWGGGTGTGGCY	1e-15	-35.4	0	182	0.0195	387.7	0.0101
YY1(Zf)/Promoter/Homer	CAAGATGGCGGC	1e-15	-34.94	0	151	0.0162	300.9	0.0078
EWS:ERG-fusion(ETS)/CADO_ES1-EWS:ERG-ChIP-Seq(SRA014231)/Homer	ATTTCCTGTN	1e-15	-34.89	0	291	0.0312	724.6	0.0189
LXH9(Homeobox)/Hct116-LXH9.V5-ChIP-Seq(GSE116822)/Homer	NGCTAATTAG	1e-14	-34.48	0	403	0.0431	1093.3	0.0285
RFX(HTH)/K562-RFX3-ChIP-Seq(SRA012198)/Homer	CGGTTGCCATGGCAAC	1e-14	-33.2	0	126	0.0135	237	0.0062
Hoxd10(Homeobox)/ChickenMSG-Hoxd10.Flag-ChIP-Seq(GSE86088)/Homer	GGCMATGAAA	1e-13	-31.39	0	321	0.0344	844.1	0.022
PBX1(Homeobox)/MCF7-PBX1-ChIP-Seq(GSE28007)/Homer	GSCTGTCACTCA	1e-13	-31.12	0	58	0.0062	73.3	0.0019
Rfx5(HTH)/GM12878-Rfx5-ChIP-Seq(GSE31477)/Homer	SCCTAGCAACAG	1e-13	-30.93	0	225	0.0241	539.9	0.0141
NeuroD1(bHLH)/Islet-NeuroD1-ChIP-Seq(GSE30298)/Homer	GCCATCTGTT	1e-12	-29.76	0	430	0.046	1223.6	0.0318
bHLHE41(bHLH)/proB-Bhlhe41-ChIP-Seq(GSE93764)/Homer	KCACGTGMCN	1e-12	-29.45	0	1050	0.1124	3460.3	0.0901
Smad3(MAD)/NPC-Smad3-ChIP-Seq(GSE36673)/Homer	TWGTCTGV	1e-12	-28.49	0	1333	0.1427	4538.5	0.1181
Bach2(bZIP)/OCILy7-Bach2-ChIP-Seq(GSE44420)/Homer	TGCTGAGTCA	1e-11	-26.95	0	89	0.0095	158.9	0.0041
USF1(bHLH)/GM12878-Usf1-ChIP-Seq(GSE32465)/Homer	SGTCACGTGR	1e-11	-26.28	0	372	0.0398	1055.3	0.0275
CLOCK(bHLH)/Liver-Clock-ChIP-Seq(GSE39860)/Homer	GHCACGTG	1e-11	-26.14	0	408	0.0437	1180.2	0.0307
Tgif2(Homeobox)/mES-Tgif2-ChIP-Seq(GSE55404)/Homer	TGTCANYT	1e-11	-26	0	1140	0.1221	3851.8	0.1003
Lhx3(Homeobox)/Neuron-Lhx3-ChIP-Seq(GSE31456)/Homer	ADBTAATTAR	1e-11	-25.73	0	404	0.0433	1170.1	0.0305
Rfx1(HTH)/NPC-H3K4me1-ChIP-Seq(GSE16256)/Homer	KGTTGCCATGGCAA	1e-10	-24.85	0	162	0.0173	377.7	0.0098
bHLHE40(bHLH)/HepG2-BHLHE40-ChIP-Seq(GSE31477)/Homer	KCACGTGMCN	1e-10	-24.75	0	295	0.0316	807.5	0.021
AMYB(HTH)/Testes-AMYB-ChIP-Seq(GSE44588)/Homer	TGGCAGTTGG	1e-10	-23.48	0	709	0.0759	2287	0.0595
NF-E2(bZIP)/K562-NFE2-ChIP-Seq(GSE31477)/Homer	GATGACTCAGCA	1e-09	-22.7	0	32	0.0034	33.4	0.0009
BMAL1(bHLH)/Liver-Bmal1-ChIP-Seq(GSE39860)/Homer	GNCACGTG	1e-09	-21.71	0	799	0.0855	2644.6	0.0688
MYB(HTH)/ERMYB-Myb-ChIPSeq(GSE22095)/Homer	GGCVGTTR	1e-09	-21.7	0	884	0.0946	2961.3	0.0771
Unknown-ESC-element(?)/mES-Nanog-ChIP-Seq(GSE11724)/Homer	CACAGCAGGGGG	1e-09	-21.38	0	356	0.0381	1045.9	0.0272
Hoxd13(Homeobox)/ChickenMSG-Hoxd13.Flag-ChIP-Seq(GSE86088)/Homer	NCYAATAAAA	1e-09	-20.77	0	358	0.0383	1058.6	0.0276
Stat3+il21(Stat)/CD4-Stat3-ChIP-Seq(GSE19198)/Homer	SVYTTCCNGGAARB	1e-08	-18.53	0	304	0.0325	892.4	0.0232
BMYB(HTH)/Hela-BMYB-ChIP-Seq(GSE27030)/Homer	NHAACBGYYV	1e-07	-17.38	0	636	0.0681	2106.6	0.0548
Hoxa13(Homeobox)/ChickenMSG-Hoxa13.Flag-ChIP-Seq(GSE86088)/Homer	CYHATAAAAN	1e-07	-17.28	0	553	0.0592	1801.8	0.0469
n-Myc(bHLH)/mES-nMyc-ChIP-Seq(GSE11431)/Homer	VRCCACGTGG	1e-06	-15.91	0	482	0.0516	1560.8	0.0406
Hoxa10(Homeobox)/ChickenMSG-Hoxa10.Flag-ChIP-Seq(GSE86088)/Homer	GGYAATGAAA	1e-06	-15.77	0	137	0.0147	351.9	0.0092
Duxbl(Homeobox)/NIH3T3-Duxbl.HA-ChIP-Seq(GSE119782)/Homer	TAAYCYAATCAA	1e-06	-14.65	0	29	0.0031	40.9	0.0011
Egr2(Zf)/Thymocytes-Egr2-ChIP-Seq(GSE34254)/Homer	NGCGTGGGCGGR	1e-06	-14.31	0	349	0.0374	1098.6	0.0286
E2F3(E2F)/MEF-E2F3-ChIP-Seq(GSE71376)/Homer	BTKGGCGGGAAA	1e-06	-14.26	0	976	0.1045	3450.5	0.0898
THRb(NR)/HepG2-THRb.Flag-ChIP-Seq(Encode)/Homer	GGTCACCTGAGGTCA	1e-06	-14.19	0	433	0.0464	1405.2	0.0366
Foxo1(Forkhead)/RAW-Foxo1-ChIP-Seq(Fan_et_al.)/Homer	CTGTTTAC	1e-06	-14.16	0	598	0.064	2017.5	0.0525
Bach1(bZIP)/K562-Bach1-ChIP-Seq(GSE31477)/Homer	AWWNTGCTGAGTCAT	1e-06	-13.93	0	22	0.0024	26.7	0.0007
PAX5(Paired,Homeobox),condensed/GM12878-PAX5-ChIP-Seq(GSE32465)/Homer	GTCACGCTCSCTGM	1e-05	-13.52	0	86	0.0092	203.9	0.0053
Zic3(Zf)/mES-Zic3-ChIP-Seq(GSE37889)/Homer	GGCCYCCTGCTGDGH	1e-05	-13.03	0	534	0.0572	1797.1	0.0468
IRF8(IRF)/BMDM-IRF8-ChIP-Seq(GSE77884)/Homer	GRAASTGAAAST	1e-05	-12.71	0	132	0.0141	356	0.0093
Nrf2(bZIP)/Lymphoblast-Nrf2-ChIP-Seq(GSE37589)/Homer	HTGCTGAGTCAT	1e-05	-12.33	0	23	0.0025	31.7	0.0008
E2F(E2F)/Hela-CellCycle-Expression/Homer	TTSGCGCGAAAA	1e-05	-11.94	0	87	0.0093	215	0.0056
NFE2L2(bZIP)/HepG2-NFE2L2-ChIP-Seq(Encode)/Homer	AWWWTGCTGAGTCAT	1e-05	-11.84	0	16	0.0017	17.2	0.0004
STAT4(Stat)/CD4-Stat4-ChIP-Seq(GSE22104)/Homer	NYTTCCWGGAAR	1e-05	-11.82	0	292	0.0313	924.9	0.0241
NPAS(bHLH)/Liver-NPAS-ChIP-Seq(GSE39860)/Homer	NVCACGTG	0.0001	-11.11	0.0001	697	0.0746	2450	0.0638
HOXB13(Homeobox)/ProstateTumor-HOXB13-ChIP-Seq(GSE56288)/Homer	TTTTATKRGG	0.0001	-10.79	0.0001	225	0.0241	696.4	0.0181
Hoxd11(Homeobox)/ChickenMSG-Hoxd11.Flag-ChIP-Seq(GSE86088)/Homer	VGCCATAAAA	0.0001	-10.18	0.0001	588	0.063	2054.1	0.0535
c-Myc(bHLH)/LNCAP-cMyc-ChIP-Seq(Unpublished)/Homer	VCCACGTG	0.0001	-10.05	0.0001	513	0.0549	1772.3	0.0461
Max(bHLH)/K562-Max-ChIP-Seq(GSE31477)/Homer	RCCACGTGGYYN	0.0001	-9.797	0.0002	355	0.038	1184.4	0.0308
Hoxa11(Homeobox)/ChickenMSG-Hoxa11.Flag-ChIP-Seq(GSE86088)/Homer	TTTTATGGCM	0.0001	-9.615	0.0002	526	0.0563	1830.9	0.0477
X-box(HTH)/NPC-H3K4me1-ChIP-Seq(GSE16256)/Homer	GGTTGCCATGGCAA	0.0001	-9.514	0.0002	81	0.0087	211.1	0.0055
Tcf12(bHLH)/GM12878-Tcf12-ChIP-Seq(GSE32465)/Homer	VCAGCTGYTG	0.0001	-9.512	0.0002	573	0.0613	2011.8	0.0524
ZFX(Zf)/mES-Zfx-ChIP-Seq(GSE11431)/Homer	AGGCCTRG	0.0001	-9.45	0.0003	980	0.1049	3585.9	0.0933
E2F7(E2F)/Hela-E2F7-ChIP-Seq(GSE32673)/Homer	VDTTTCCCGCCA	0.0001	-9.424	0.0003	214	0.0229	673.4	0.0175
PBX2(Homeobox)/K562-PBX2-ChIP-Seq(Encode)/Homer	RTGATTKATRGN	0.0001	-9.221	0.0003	175	0.0187	536.9	0.014
DUX4(Homeobox)/Myoblasts-DUX4.V5-ChIP-Seq(GSE75791)/Homer	NWTAAYCYAATCAWN	0.001	-8.402	0.0007	12	0.0013	14.8	0.0004
Rbpj1(?)/Panc1-Rbpj1-ChIP-Seq(GSE47459)/Homer	HTTTCCCASG	0.001	-8.069	0.001	551	0.059	1959.6	0.051
ETS:E-box(ETS,bHLH)/HPC7-Scl-ChIP-Seq(GSE22178)/Homer	AGGAARCAGCTG	0.001	-7.857	0.0012	41	0.0044	94.7	0.0025
HIF-1b(HLH)/T47D-HIF1b-ChIP-Seq(GSE59937)/Homer	RTACGTGC	0.001	-7.8	0.0013	830	0.0889	3047.3	0.0793
CArG(MADS)/PUER-Srf-ChIP-Seq(Sullivan_et_al.)/Homer	CCATATATGGNM	0.001	-7.539	0.0016	85	0.0091	240	0.0062
MNT(bHLH)/HepG2-MNT-ChIP-Seq(Encode)/Homer	DGCACACGTG	0.001	-7.416	0.0018	418	0.0448	1465.3	0.0381
STAT1(Stat)/HelaS3-STAT1-ChIP-Seq(GSE12782)/Homer	NATTTCCNGGAAAT	0.001	-7.376	0.0019	89	0.0095	254.4	0.0066
Rfx6(HTH)/Min6b1-Rfx6.HA-ChIP-Seq(GSE62844)/Homer	TGTTKCCTAGCAACM	0.01	-6.832	0.0033	568	0.0608	2055.6	0.0535
PU.1:IRF8(ETS:IRF)/pDC-Irf8-ChIP-Seq(GSE66899)/Homer	GGAAGTGAAAST	0.01	-6.731	0.0036	62	0.0066	168.2	0.0044
ZNF711(Zf)/SHSY5Y-ZNF711-ChIP-Seq(GSE20673)/Homer	AGGCCTAG	0.01	-6.655	0.0038	1802	0.1929	6946.8	0.1808
p63(p53)/Keratinocyte-p63-ChIP-Seq(GSE17611)/Homer	NNDRCATGYCYNRRCATGYH	0.01	-6.428	0.0048	127	0.0136	397.9	0.0104
CEBP:CEBP(bZIP)/MEF-Chop-ChIP-Seq(GSE35681)/Homer	NTNATGCAAYMNNHTGMAAY	0.01	-6.362	0.0051	34	0.0036	80.2	0.0021
STAT5(Stat)/mCD4+-Stat5-ChIP-Seq(GSE12346)/Homer	RTTTCTNAGAAA	0.01	-6.29	0.0054	99	0.0106	299.9	0.0078
Meis1(Homeobox)/MastCells-Meis1-ChIP-Seq(GSE48085)/Homer	VGCTGWCAVB	0.01	-6.249	0.0056	592	0.0634	2164.3	0.0563
TATA-Box(TBP)/Promoter/Homer	CCTTTTAWAGSC	0.01	-6.042	0.0068	305	0.0327	1064.7	0.0277
Foxh1(Forkhead)/hESC-FOXH1-ChIP-Seq(GSE29422)/Homer	NNTGTGGATTSS	0.01	-5.979	0.0072	150	0.0161	486.4	0.0127
E2F1(E2F)/Hela-E2F1-ChIP-Seq(GSE22478)/Homer	CWGGCGGGAA	0.01	-5.967	0.0073	430	0.046	1544.1	0.0402
Brn1(POU,Homeobox)/NPC-Brn1-ChIP-Seq(GSE35496)/Homer	TATGCWAATBAV	0.01	-5.886	0.0078	58	0.0062	161.2	0.0042
Tgif1(Homeobox)/mES-Tgif1-ChIP-Seq(GSE55404)/Homer	YTGWCADY	0.01	-5.589	0.0105	877	0.0939	3305	0.086
NPAS2(bHLH)/Liver-NPAS2-ChIP-Seq(GSE39860)/Homer	KCCACGTGAC	0.01	-5.383	0.0128	515	0.0551	1889.1	0.0492
CDX4(Homeobox)/ZebrafishEmbryos-Cdx4.Myc-ChIP-Seq(GSE48254)/Homer	NGYCATAAAWCH	0.01	-5.379	0.0128	165	0.0177	550.8	0.0143
GATA(Zf),IR3/iTreg-Gata3-ChIP-Seq(GSE20898)/Homer	NNNNNBAGATAWYATCTVHN	0.01	-5.35	0.013	31	0.0033	76.1	0.002
NFAT:AP1(RHD,bZIP)/Jurkat-NFATC1-ChIP-Seq(Jolma_et_al.)/Homer	SARTGGAAAAWRTGAGTCAB	0.01	-5.306	0.0135	39	0.0042	102.6	0.0027
Oct11(POU,Homeobox)/NCIH1048-POU2F3-ChIP-seq(GSE115123)/Homer	GATTTGCATA	0.01	-5.072	0.017	63	0.0067	185.7	0.0048
Olig2(bHLH)/Neuron-Olig2-ChIP-Seq(GSE30882)/Homer	RCCATMTGTT	0.01	-4.806	0.022	656	0.0702	2460.2	0.064
Unknown(Homeobox)/Limb-p300-ChIP-Seq/Homer	SSCMATWAAA	0.1	-3.848	0.057	128	0.0137	437.1	0.0114
Zic(Zf)/Cerebellum-ZIC1.2-ChIP-Seq(GSE60731)/Homer	CCTGCTGAGH	0.1	-3.687	0.0666	478	0.0512	1798.9	0.0468
PGR(NR)/EndoStromal-PGR-ChIP-Seq(GSE69539)/Homer	AAGAACATWHTGTTC	0.1	-3.537	0.0769	42	0.0045	126.1	0.0033
ZNF264(Zf)/HEK293-ZNF264.GFP-ChIP-Seq(GSE58341)/Homer	RGGGCACTAACY	0.1	-3.53	0.0769	340	0.0364	1261.9	0.0328
OCT:OCT(POU,Homeobox)/NPC-Brn1-ChIP-Seq(GSE35496)/Homer	ATGAATATTCATGAG	0.1	-3.516	0.0775	5	0.0005	7.3	0.0002
Oct6(POU,Homeobox)/NPC-Pou3f1-ChIP-Seq(GSE35496)/Homer	WATGCAAATGAG	0.1	-3.427	0.0843	73	0.0078	239.9	0.0062
ZNF341(Zf)/EBV-ZNF341-ChIP-Seq(GSE113194)/Homer	GGAACAGCCG	0.1	-3.395	0.0865	355	0.038	1324.4	0.0345
Cdx2(Homeobox)/mES-Cdx2-ChIP-Seq(GSE14586)/Homer	GYMATAAAAH	0.1	-3.387	0.0866	107	0.0115	366.1	0.0095
OCT:OCT(POU,Homeobox,IR1)/NPC-Brn2-ChIP-Seq(GSE35496)/Homer	ATGAATWATTCATGA	0.1	-3.349	0.0895	4	0.0004	5	0.0001
NeuroG2(bHLH)/Fibroblast-NeuroG2-ChIP-Seq(GSE75910)/Homer	ACCATCTGTT	0.1	-3.275	0.0958	573	0.0613	2190	0.057
E2F6(E2F)/Hela-E2F6-ChIP-Seq(GSE31477)/Homer	GGCGGGAARN	0.1	-3.262	0.0964	773	0.0828	2988.4	0.0778
Six1(Homeobox)/Myoblast-Six1-ChIP-Chip(GSE20150)/Homer	GKVTCADRTTWC	0.1	-3.209	0.1011	55	0.0059	176.8	0.0046
DMRT1(DM)/Testis-DMRT1-ChIP-Seq(GSE64892)/Homer	TWGHWACAWTGTWDC	0.1	-3.092	0.1129	43	0.0046	134.4	0.0035
Gfi1b(Zf)/HPC7-Gfi1b-ChIP-Seq(GSE22178)/Homer	MAATCACTGC	0.1	-3.058	0.1162	263	0.0282	974.2	0.0254
ZNF768(Zf)/Rajj-ZNF768-ChIP-Seq(GSE111879)/Homer	RHHCAGAGAGGB	0.1	-3.026	0.1193	19	0.002	51.9	0.0013
ZNF675(Zf)/HEK293-ZNF675.GFP-ChIP-Seq(GSE58341)/Homer	ARGAGGMCAAAATGW	0.1	-2.983	0.1238	28	0.003	82	0.0021
SCL(bHLH)/HPC7-Scl-ChIP-Seq(GSE13511)/Homer	AVCAGCTG	0.1	-2.801	0.1478	2189	0.2344	8744	0.2276
ZNF669(Zf)/HEK293-ZNF669.GFP-ChIP-Seq(GSE58341)/Homer	GARTGGTCATCGCCC	0.1	-2.602	0.1793	58	0.0062	195.8	0.0051
Pit1+1bp(Homeobox)/GCrat-Pit1-ChIP-Seq(GSE58009)/Homer	ATGCATAATTCA	0.1	-2.568	0.1844	40	0.0043	129.6	0.0034
Oct4(POU,Homeobox)/mES-Oct4-ChIP-Seq(GSE11431)/Homer	ATTTGCATAW	0.1	-2.549	0.1869	78	0.0084	271.1	0.0071
NFAT(RHD)/Jurkat-NFATC1-ChIP-Seq(Jolma_et_al.)/Homer	ATTTTCCATT	0.1	-2.524	0.1906	202	0.0216	751.7	0.0196
p73(p53)/Trachea-p73-ChIP-Seq(PRJNA310161)/Homer	NRRRCAWGTCCDGRCATGYY	0.1	-2.393	0.216	13	0.0014	36	0.0009
Brn2(POU,Homeobox)/NPC-Brn2-ChIP-Seq(GSE35496)/Homer	ATGAATATTC	0.1	-2.357	0.2228	15	0.0016	42.2	0.0011
BHLHA15(bHLH)/NIH3T3-BHLHB8.HA-ChIP-Seq(GSE119782)/Homer	NAMCAGCTGK	0.1	-2.327	0.2283	563	0.0603	2194.9	0.0571
TCF4(bHLH)/SHSY5Y-TCF4-ChIP-Seq(GSE96915)/Homer	SMCATCTGKH	1	-2.25	0.2451	562	0.0602	2194.4	0.0571
OCT:OCT-short(POU,Homeobox)/NPC-OCT6-ChIP-Seq(GSE43916)/Homer	ATGCATWATGCATRW	1	-2.215	0.2526	98	0.0105	354.7	0.0092
HIF-1a(bHLH)/MCF7-HIF1a-ChIP-Seq(GSE28352)/Homer	TACGTGCV	1	-2.191	0.2573	205	0.0219	773.3	0.0201
DMRT6(DM)/Testis-DMRT6-ChIP-Seq(GSE60440)/Homer	YDGHTACAWTGTADC	1	-2.15	0.2667	34	0.0036	112.2	0.0029
Oct2(POU,Homeobox)/Bcell-Oct2-ChIP-Seq(GSE21512)/Homer	ATATGCAAAT	1	-2.03	0.2991	53	0.0057	185.9	0.0048
GATA3(Zf),DR8/iTreg-Gata3-ChIP-Seq(GSE20898)/Homer	AGATSTNDNNDSAGATAASN	1	-1.995	0.3081	9	0.001	24.4	0.0006
Egr1(Zf)/K562-Egr1-ChIP-Seq(GSE32465)/Homer	TGCGTGGGYG	1	-1.992	0.3081	827	0.0885	3278.9	0.0853
Six2(Homeobox)/NephronProgenitor-Six2-ChIP-Seq(GSE39837)/Homer	GWAAYHTGAKMC	1	-1.959	0.316	230	0.0246	880.7	0.0229
IRF2(IRF)/Erythroblas-IRF2-ChIP-Seq(GSE36985)/Homer	GAAASYGAAASY	1	-1.912	0.3295	27	0.0029	89.5	0.0023
HIC1(Zf)/Treg-ZBTB29-ChIP-Seq(GSE99889)/Homer	TGCCAGCB	1	-1.894	0.3337	1361	0.1457	5453.6	0.1419
STAT6(Stat)/Macrophage-Stat6-ChIP-Seq(GSE38377)/Homer	TTCCKNAGAA	1	-1.836	0.3518	107	0.0115	398	0.0104
RORgt(NR)/EL4-RORgt.Flag-ChIP-Seq(GSE56019)/Homer	AAYTAGGTCA	1	-1.806	0.3587	28	0.003	94.8	0.0025
RORgt(NR)/EL4-RORgt.Flag-ChIP-Seq(GSE56019)/Homer	AAYTAGGTCA	1	-1.806	0.3587	28	0.003	94.8	0.0025
Tcfcp2l1(CP2)/mES-Tcfcp2l1-ChIP-Seq(GSE11431)/Homer	NRAACCRGTTYRAACCRGYT	1	-1.698	0.3979	52	0.0056	187	0.0049
p53(p53)/Saos-p53-ChIP-Seq(GSE15780)/Homer	RRCATGYCYRGRCATGYYYN	1	-1.695	0.3979	22	0.0024	73.8	0.0019
p53(p53)/Saos-p53-ChIP-Seq/Homer	RRCATGYCYRGRCATGYYYN	1	-1.695	0.3979	22	0.0024	73.8	0.0019
Tbr1(T-box)/Cortex-Tbr1-ChIP-Seq(GSE71384)/Homer	AAGGTGTKAA	1	-1.691	0.3979	321	0.0344	1255.2	0.0327
FOXM1(Forkhead)/MCF7-FOXM1-ChIP-Seq(GSE72977)/Homer	TRTTTACTTW	1	-1.671	0.4006	169	0.0181	648.6	0.0169
Fox:Ebox(Forkhead,bHLH)/Panc1-Foxa2-ChIP-Seq(GSE47459)/Homer	NNNVCTGWGYAAACASN	1	-1.665	0.4007	178	0.0191	684.1	0.0178
Arnt:Ahr(bHLH)/MCF7-Arnt-ChIP-Seq(Lo_et_al.)/Homer	TBGCACGCAA	1	-1.662	0.4007	455	0.0487	1796.5	0.0468
Twist(bHLH)/HMLE-TWIST1-ChIP-Seq(Chang_et_al)/Homer	VCAKCTGGNNNCCAGMTGBN	1	-1.573	0.4352	40	0.0043	143.5	0.0037
Bcl6(Zf)/Liver-Bcl6-ChIP-Seq(GSE31578)/Homer	NNNCTTTCCAGGAAA	1	-1.568	0.4354	352	0.0377	1386.1	0.0361
ZNF528(Zf)/HEK293-ZNF528.GFP-ChIP-Seq(GSE58341)/Homer	AGAAATGACTTCCCT	1	-1.533	0.4484	1	0.0001	1.5	0
Tcf21(bHLH)/ArterySmoothMuscle-Tcf21-ChIP-Seq(GSE61369)/Homer	NAACAGCTGG	1	-1.505	0.459	444	0.0475	1761.3	0.0458
PAX3:FKHR-fusion(Paired,Homeobox)/Rh4-PAX3:FKHR-ChIP-Seq(GSE19063)/Homer	ACCRTGACTAATTNN	1	-1.482	0.4675	37	0.004	133.9	0.0035
NFkB-p65-Rel(RHD)/ThioMac-LPS-Expression(GSE23622)/Homer	GGAAATTCCC	1	-1.467	0.4723	21	0.0022	72.9	0.0019
Six4(Homeobox)/MCF7-SIX4-ChIP-Seq(Encode)/Homer	TGWAAYCTGABACCB	1	-1.403	0.5011	12	0.0013	39.9	0.001
Tbox:Smad(T-box,MAD)/ESCd5-Smad2_3-ChIP-Seq(GSE29422)/Homer	AGGTGHCAGACA	1	-1.402	0.5011	51	0.0055	190	0.0049
IRF3(IRF)/BMDM-Irf3-ChIP-Seq(GSE67343)/Homer	AGTTTCAKTTTC	1	-1.385	0.5055	56	0.006	209.9	0.0055
c-Myc(bHLH)/mES-cMyc-ChIP-Seq(GSE11431)/Homer	VVCCACGTGG	1	-1.37	0.5107	245	0.0262	965.9	0.0251
HRE(HSF)/HepG2-HSF1-ChIP-Seq(GSE31477)/Homer	BSTTCTRGAABVTTCYAGAA	1	-1.331	0.5286	45	0.0048	167.3	0.0044
HIF2a(bHLH)/785_O-HIF2a-ChIP-Seq(GSE34871)/Homer	GCACGTACCC	1	-1.281	0.553	233	0.0249	921.6	0.024
Twist2(bHLH)/Myoblast-Twist2.Ty1-ChIP-Seq(GSE127998)/Homer	MCAGCTGBYH	1	-1.28	0.553	702	0.0752	2825.5	0.0735
PRDM10(Zf)/HEK293-PRDM10.eGFP-ChIP-Seq(Encode)/Homer	TGGTACATTCCA	1	-1.255	0.5623	197	0.0211	777.9	0.0202
Ap4(bHLH)/AML-Tfap4-ChIP-Seq(GSE45738)/Homer	NAHCAGCTGD	1	-1.22	0.5798	535	0.0573	2150	0.056
Atoh1(bHLH)/Cerebellum-Atoh1-ChIP-Seq(GSE22111)/Homer	VNRVCAGCTGGY	1	-1.214	0.5804	455	0.0487	1825.4	0.0475
WT1(Zf)/Kidney-WT1-ChIP-Seq(GSE90016)/Homer	MCTCCCMCRCAB	1	-1.2	0.5861	527	0.0564	2119.4	0.0552
EBF1(EBF)/Near-E2A-ChIP-Seq(GSE21512)/Homer	GTCCCCWGGGGA	1	-1.163	0.6053	647	0.0693	2611.6	0.068
Foxa2(Forkhead)/Liver-Foxa2-ChIP-Seq(GSE25694)/Homer	CYTGTTTACWYW	1	-1.136	0.6191	128	0.0137	505	0.0131
Isl1(Homeobox)/Neuron-Isl1-ChIP-Seq(GSE31456)/Homer	CTAATKGV	1	-1.134	0.6191	456	0.0488	1835.1	0.0478
ZNF467(Zf)/HEK293-ZNF467.GFP-ChIP-Seq(GSE58341)/Homer	TGGGGAAGGGCM	1	-1.101	0.6353	628	0.0672	2539.8	0.0661
GRE(NR),IR3/RAW264.7-GRE-ChIP-Seq(Unpublished)/Homer	VAGRACAKWCTGTYC	1	-1.027	0.6813	52	0.0056	202.6	0.0053
Ascl1(bHLH)/NeuralTubes-Ascl1-ChIP-Seq(GSE55840)/Homer	NNVVCAGCTGBN	1	-1.005	0.6934	849	0.0909	3453	0.0899
MafK(bZIP)/C2C12-MafK-ChIP-Seq(GSE36030)/Homer	GCTGASTCAGCA	1	-0.9729	0.7126	68	0.0073	268.2	0.007
HOXA2(Homeobox)/mES-Hoxa2-ChIP-Seq(Donaldson_et_al.)/Homer	GYCATCMATCAT	1	-0.9428	0.7312	16	0.0017	60	0.0016
Hoxb4(Homeobox)/ES-Hoxb4-ChIP-Seq(GSE34014)/Homer	TGATTRATGGCY	1	-0.9375	0.7319	31	0.0033	120.6	0.0031
Zfp57(Zf)/H1-ZFP57.HA-ChIP-Seq(GSE115387)/Homer	NANTGCSGCA	1	-0.9338	0.7319	542	0.058	2203.5	0.0574
GLI3(Zf)/Limb-GLI3-ChIP-Chip(GSE11077)/Homer	CGTGGGTGGTCC	1	-0.8881	0.7623	52	0.0056	206	0.0054
Hnf6b(Homeobox)/LNCaP-Hnf6b-ChIP-Seq(GSE106305)/Homer	TATTGAYY	1	-0.8733	0.7703	146	0.0156	589.5	0.0153
MafA(bZIP)/Islet-MafA-ChIP-Seq(GSE30298)/Homer	TGCTGACTCA	1	-0.8405	0.7926	272	0.0291	1106.4	0.0288
ZNF382(Zf)/HEK293-ZNF382.GFP-ChIP-Seq(GSE58341)/Homer	GNCTGTASTRNTGBCTCHTT	1	-0.8115	0.8124	5	0.0005	18.7	0.0005
FOXP1(Forkhead)/H9-FOXP1-ChIP-Seq(GSE31006)/Homer	NYYTGTTTACHN	1	-0.7909	0.8258	63	0.0067	254.2	0.0066
Znf263(Zf)/K562-Znf263-ChIP-Seq(GSE31477)/Homer	CVGTSCTCCC	1	-0.7544	0.8529	1174	0.1257	4818.1	0.1254
RORa(NR)/Liver-Rora-ChIP-Seq(GSE101115)/Homer	AAWCTAGGTCARDNN	1	-0.7454	0.857	23	0.0025	92.6	0.0024
PRDM9(Zf)/Testis-DMC1-ChIP-Seq(GSE35498)/Homer	ADGGYAGYAGCATCT	1	-0.7304	0.8663	156	0.0167	638.7	0.0166
Hoxc9(Homeobox)/Ainv15-Hoxc9-ChIP-Seq(GSE21812)/Homer	GGCCATAAATCA	1	-0.6988	0.8903	76	0.0081	311.6	0.0081
IRF:BATF(IRF:bZIP)/pDC-Irf8-ChIP-Seq(GSE66899)/Homer	CTTTCANTATGACTV	1	-0.693	0.8918	12	0.0013	48.3	0.0013
ISRE(IRF)/ThioMac-LPS-Expression(GSE23622)/Homer	AGTTTCASTTTC	1	-0.6863	0.8941	11	0.0012	44.9	0.0012
PR(NR)/T47D-PR-ChIP-Seq(GSE31130)/Homer	VAGRACAKNCTGTBC	1	-0.6704	0.9047	561	0.0601	2310	0.0601
PRDM1(Zf)/Hela-PRDM1-ChIP-Seq(GSE31477)/Homer	ACTTTCACTTTC	1	-0.6629	0.9077	112	0.012	461.5	0.012
HRE(HSF)/Striatum-HSF1-ChIP-Seq(GSE38000)/Homer	TTCTAGAABNTTCTA	1	-0.6384	0.9264	40	0.0043	165	0.0043
FOXA1:AR(Forkhead,NR)/LNCAP-AR-ChIP-Seq(GSE27824)/Homer	AGTAAACAAAAAAGAACAND	1	-0.6255	0.9346	5	0.0005	20.6	0.0005
Pax7(Paired,Homeobox)/Myoblast-Pax7-ChIP-Seq(GSE25064)/Homer	TAATCAATTA	1	-0.6199	0.936	10	0.0011	41.2	0.0011
Foxo3(Forkhead)/U2OS-Foxo3-ChIP-Seq(E-MTAB-2701)/Homer	DGTAAACA	1	-0.5687	0.9812	108	0.0116	450.6	0.0117
GATA(Zf),IR4/iTreg-Gata3-ChIP-Seq(GSE20898)/Homer	NAGATWNBNATCTNN	1	-0.5529	0.9929	9	0.001	38.7	0.001
ZNF189(Zf)/HEK293-ZNF189.GFP-ChIP-Seq(GSE58341)/Homer	TGGAACAGMA	1	-0.5337	1	271	0.029	1128.4	0.0294
Smad2(MAD)/ES-SMAD2-ChIP-Seq(GSE29422)/Homer	CTGTCTGG	1	-0.5206	1	746	0.0799	3093.8	0.0805
Mef2d(MADS)/Retina-Mef2d-ChIP-Seq(GSE61391)/Homer	GCTATTTTTAGC	1	-0.5106	1	31	0.0033	132.1	0.0034
RORg(NR)/Liver-Rorc-ChIP-Seq(GSE101115)/Homer	WAABTAGGTCAV	1	-0.5065	1	13	0.0014	56.2	0.0015
IRF1(IRF)/PBMC-IRF1-ChIP-Seq(GSE43036)/Homer	GAAAGTGAAAGT	1	-0.4954	1	24	0.0026	103.1	0.0027
Mouse_Recombination_Hotspot(Zf)/Testis-DMC1-ChIP-Seq(GSE24438)/Homer	ACTYKNATTCGTGNTACTTC	1	-0.4852	1	8	0.0009	35.2	0.0009
ZBTB18(Zf)/HEK293-ZBTB18.GFP-ChIP-Seq(GSE58341)/Homer	AACATCTGGA	1	-0.4754	1	167	0.0179	702.6	0.0183
Pax7(Paired,Homeobox),long/Myoblast-Pax7-ChIP-Seq(GSE25064)/Homer	TAATCHGATTAC	1	-0.4751	1	1	0.0001	4.1	0.0001
Tlx?(NR)/NPC-H3K4me1-ChIP-Seq(GSE16256)/Homer	CTGGCAGSCTGCCA	1	-0.4702	1	140	0.015	590.1	0.0154
NF1(CTF)/LNCAP-NF1-ChIP-Seq(Unpublished)/Homer	CYTGGCABNSTGCCAR	1	-0.4475	1	170	0.0182	717.6	0.0187
Nkx2.1(Homeobox)/LungAC-Nkx2.1-ChIP-Seq(GSE43252)/Homer	RSCACTYRAG	1	-0.44	1	1101	0.1179	4575.5	0.1191
FOXA1(Forkhead)/MCF7-FOXA1-ChIP-Seq(GSE26831)/Homer	WAAGTAAACA	1	-0.4376	1	136	0.0146	576.7	0.015
Brachyury(T-box)/Mesoendoderm-Brachyury-ChIP-exo(GSE54963)/Homer	ANTTMRCASBNNNGTGYKAAN	1	-0.4217	1	41	0.0044	178.1	0.0046
HNF1b(Homeobox)/PDAC-HNF1B-ChIP-Seq(GSE64557)/Homer	GTTAATNATTAA	1	-0.3436	1	14	0.0015	65.5	0.0017
TCFL2(HMG)/K562-TCF7L2-ChIP-Seq(GSE29196)/Homer	ACWTCAAAGG	1	-0.3436	1	14	0.0015	65	0.0017
IRF4(IRF)/GM12878-IRF4-ChIP-Seq(GSE32465)/Homer	ACTGAAACCA	1	-0.3381	1	94	0.0101	408.7	0.0106
Foxa3(Forkhead)/Liver-Foxa3-ChIP-Seq(GSE77670)/Homer	BSNTGTTTACWYWGN	1	-0.3068	1	40	0.0043	180.8	0.0047
Pitx1:Ebox(Homeobox,bHLH)/Hindlimb-Pitx1-ChIP-Seq(GSE41591)/Homer	YTAATTRAWWCCAGATGT	1	-0.299	1	17	0.0018	80.1	0.0021
ZNF16(Zf)/HEK293-ZNF16.GFP-ChIP-Seq(GSE58341)/Homer	MACCTTCYATGGCTCCCTAKTGCCY	1	-0.2939	1	3	0.0003	16.6	0.0004
ZNF41(Zf)/HEK293-ZNF41.GFP-ChIP-Seq(GSE58341)/Homer	CCTCATGGTGYCYTWYTCCCTTGTG	1	-0.2939	1	3	0.0003	16.9	0.0004
Sox9(HMG)/Limb-SOX9-ChIP-Seq(GSE73225)/Homer	AGGVNCCTTTGT	1	-0.289	1	188	0.0201	810.1	0.0211
NFkB-p50,p52(RHD)/Monocyte-p50-ChIP-Chip(Schreiber_et_al.)/Homer	GGGGGAATCCCC	1	-0.2757	1	69	0.0074	307.9	0.008
CHR(?)/Hela-CellCycle-Expression/Homer	SRGTTTCAAA	1	-0.2305	1	95	0.0102	423.4	0.011
RBPJ:Ebox(?,bHLH)/Panc1-Rbpj1-ChIP-Seq(GSE47459)/Homer	GGGRAARRGRMCAGMTG	1	-0.2292	1	91	0.0097	406.7	0.0106
FOXA1(Forkhead)/LNCAP-FOXA1-ChIP-Seq(GSE27824)/Homer	WAAGTAAACA	1	-0.2188	1	165	0.0177	723.7	0.0188
Foxf1(Forkhead)/Lung-Foxf1-ChIP-Seq(GSE77951)/Homer	WWATRTAAACAN	1	-0.217	1	114	0.0122	506.4	0.0132
PRDM14(Zf)/H1-PRDM14-ChIP-Seq(GSE22767)/Homer	RGGTCTCTAACY	1	-0.217	1	64	0.0069	291.3	0.0076
NF1-halfsite(CTF)/LNCaP-NF1-ChIP-Seq(Unpublished)/Homer	YTGCCAAG	1	-0.2143	1	725	0.0776	3074.7	0.08
Otx2(Homeobox)/EpiLC-Otx2-ChIP-Seq(GSE56098)/Homer	NYTAATCCYB	1	-0.2122	1	181	0.0194	792.4	0.0206
bZIP:IRF(bZIP,IRF)/Th17-BatF-ChIP-Seq(GSE39756)/Homer	NAGTTTCABTHTGACTNW	1	-0.2051	1	52	0.0056	240.7	0.0063
Tbx5(T-box)/HL1-Tbx5.biotin-ChIP-Seq(GSE21529)/Homer	AGGTGTCA	1	-0.2043	1	1370	0.1467	5761.8	0.15
FOXK1(Forkhead)/HEK293-FOXK1-ChIP-Seq(GSE51673)/Homer	NVWTGTTTAC	1	-0.2019	1	162	0.0173	713.8	0.0186
ZNF415(Zf)/HEK293-ZNF415.GFP-ChIP-Seq(GSE58341)/Homer	GRTGMTRGAGCC	1	-0.1916	1	298	0.0319	1291.9	0.0336
ZSCAN22(Zf)/HEK293-ZSCAN22.GFP-ChIP-Seq(GSE58341)/Homer	SMCAGTCWGAKGGAGGAGGC	1	-0.1903	1	36	0.0039	171.7	0.0045
MafB(bZIP)/BMM-Mafb-ChIP-Seq(GSE75722)/Homer	WNTGCTGASTCAGCANWTTY	1	-0.1875	1	75	0.008	342.7	0.0089
Hoxd12(Homeobox)/ChickenMSG-Hoxd12.Flag-ChIP-Seq(GSE86088)/Homer	HDGYAATGAAAN	1	-0.1831	1	401	0.0429	1727.1	0.045
MyoG(bHLH)/C2C12-MyoG-ChIP-Seq(GSE36024)/Homer	AACAGCTG	1	-0.1768	1	476	0.051	2044.6	0.0532
Nkx3.1(Homeobox)/LNCaP-Nkx3.1-ChIP-Seq(GSE28264)/Homer	AAGCACTTAA	1	-0.17	1	858	0.0919	3645.1	0.0949
ZNF165(Zf)/WHIM12-ZNF165-ChIP-Seq(GSE65937)/Homer	AAGGKGRCGCAGGCA	1	-0.1696	1	114	0.0122	513.6	0.0134
Nur77(NR)/K562-NR4A1-ChIP-Seq(GSE31363)/Homer	TGACCTTTNCNT	1	-0.1623	1	23	0.0025	115.5	0.003
Pdx1(Homeobox)/Islet-Pdx1-ChIP-Seq(SRA008281)/Homer	YCATYAATCA	1	-0.1587	1	131	0.014	588.4	0.0153
EBNA1(EBV-virus)/Raji-EBNA1-ChIP-Seq(GSE30709)/Homer	GGYAGCAYDTGCTDCCCNNN	1	-0.1559	1	4	0.0004	25.5	0.0007
Zfp281(Zf)/ES-Zfp281-ChIP-Seq(GSE81042)/Homer	CCCCTCCCCCAC	1	-0.1557	1	153	0.0164	683.4	0.0178
Hnf1(Homeobox)/Liver-Foxa2-Chip-Seq(GSE25694)/Homer	GGTTAAWCATTAA	1	-0.1506	1	11	0.0012	60.6	0.0016
COUP-TFII(NR)/Artia-Nr2f2-ChIP-Seq(GSE46497)/Homer	AGRGGTCA	1	-0.1502	1	723	0.0774	3089.5	0.0804
HOXA1(Homeobox)/mES-Hoxa1-ChIP-Seq(SRP084292)/Homer	TGATKGATGR	1	-0.1491	1	34	0.0036	166.2	0.0043
FoxL2(Forkhead)/Ovary-FoxL2-ChIP-Seq(GSE60858)/Homer	WWTRTAAACAVG	1	-0.1488	1	106	0.0113	482.4	0.0126
ARE(NR)/LNCAP-AR-ChIP-Seq(GSE27824)/Homer	RGRACASNSTGTYCYB	1	-0.1472	1	51	0.0055	242.8	0.0063
Tbx20(T-box)/Heart-Tbx20-ChIP-Seq(GSE29636)/Homer	GGTGYTGACAGS	1	-0.1472	1	51	0.0055	242.5	0.0063
ZNF7(Zf)/HepG2-ZNF7.Flag-ChIP-Seq(Encode)/Homer	CTGCCWVCTTTTRTA	1	-0.145	1	98	0.0105	448.4	0.0117
TR4(NR),DR1/Hela-TR4-ChIP-Seq(GSE24685)/Homer	GAGGTCAAAGGTCA	1	-0.1425	1	27	0.0029	135.3	0.0035
Pit1(Homeobox)/GCrat-Pit1-ChIP-Seq(GSE58009)/Homer	ATGMATATDC	1	-0.141	1	117	0.0125	531.9	0.0138
NF1:FOXA1(CTF,Forkhead)/LNCAP-FOXA1-ChIP-Seq(GSE27824)/Homer	WNTGTTTRYTTTGGCA	1	-0.1385	1	5	0.0005	31	0.0008
Srebp1a(bHLH)/HepG2-Srebp1a-ChIP-Seq(GSE31477)/Homer	RTCACSCCAY	1	-0.1368	1	80	0.0086	371.5	0.0097
PAX6(Paired,Homeobox)/Forebrain-Pax6-ChIP-Seq(GSE66961)/Homer	NGTGTTCAVTSAAGCGKAAA	1	-0.1368	1	15	0.0016	80.6	0.0021
EBF(EBF)/proBcell-EBF-ChIP-Seq(GSE21978)/Homer	DGTCCCYRGGGA	1	-0.1363	1	88	0.0094	406.1	0.0106
Smad4(MAD)/ESC-SMAD4-ChIP-Seq(GSE29422)/Homer	VBSYGTCTGG	1	-0.1318	1	743	0.0796	3181.2	0.0828
T1ISRE(IRF)/ThioMac-Ifnb-Expression/Homer	ACTTTCGTTTCT	1	-0.1189	1	1	0.0001	9.6	0.0002
GATA:SCL(Zf,bHLH)/Ter119-SCL-ChIP-Seq(GSE18720)/Homer	CRGCTGBNGNSNNSAGATAA	1	-0.1129	1	19	0.002	101.7	0.0026
Barx1(Homeobox)/Stomach-Barx1.3xFlag-ChIP-Seq(GSE69483)/Homer	AAACMATTAN	1	-0.1093	1	61	0.0065	292.5	0.0076
RXR(NR),DR1/3T3L1-RXR-ChIP-Seq(GSE13511)/Homer	TAGGGCAAAGGTCA	1	-0.1077	1	395	0.0423	1727.9	0.045
RAR:RXR(NR),DR5/ES-RAR-ChIP-Seq(GSE56893)/Homer	RGGTCADNNAGAGGTCAV	1	-0.1075	1	6	0.0006	38.7	0.001
FoxD3(forkhead)/ZebrafishEmbryo-Foxd3.biotin-ChIP-seq(GSE106676)/Homer	TGTTTAYTTAGC	1	-0.1074	1	108	0.0116	499.7	0.013
Myf5(bHLH)/GM-Myf5-ChIP-Seq(GSE24852)/Homer	BAACAGCTGT	1	-0.1021	1	263	0.0282	1168.4	0.0304
GRE(NR),IR3/A549-GR-ChIP-Seq(GSE32465)/Homer	NRGVACABNVTGTYCY	1	-0.102	1	31	0.0033	158.2	0.0041
Zfp809(Zf)/ES-Zfp809-ChIP-Seq(GSE70799)/Homer	GGGGCTYGKCTGGGA	1	-0.09148	1	191	0.0204	863.8	0.0225
GRHL2(CP2)/HBE-GRHL2-ChIP-Seq(GSE46194)/Homer	AAACYKGTTWDACMRGTTTB	1	-0.08403	1	59	0.0063	288.5	0.0075
NFkB-p65(RHD)/GM12787-p65-ChIP-Seq(GSE19485)/Homer	WGGGGATTTCCC	1	-0.08179	1	156	0.0167	715.9	0.0186
STAT6(Stat)/CD4-Stat6-ChIP-Seq(GSE22104)/Homer	ABTTCYYRRGAA	1	-0.07753	1	84	0.009	401.5	0.0105
Nkx2.5(Homeobox)/HL1-Nkx2.5.biotin-ChIP-Seq(GSE21529)/Homer	RRSCACTYAA	1	-0.07405	1	791	0.0847	3417.3	0.0889
FOXK2(Forkhead)/U2OS-FOXK2-ChIP-Seq(E-MTAB-2204)/Homer	SCHTGTTTACAT	1	-0.07319	1	100	0.0107	473.8	0.0123
Srebp2(bHLH)/HepG2-Srebp2-ChIP-Seq(GSE31477)/Homer	CGGTCACSCCAC	1	-0.07308	1	64	0.0069	313.4	0.0082
Lhx1(Homeobox)/EmbryoCarcinoma-Lhx1-ChIP-Seq(GSE70957)/Homer	NNYTAATTAR	1	-0.07096	1	159	0.017	732	0.0191
PSE(SNAPc)/K562-mStart-Seq/Homer	WAVTCACCMTAASYDAAAAG	1	-0.06875	1	72	0.0077	350	0.0091
Nkx2.2(Homeobox)/NPC-Nkx2.2-ChIP-Seq(GSE61673)/Homer	BTBRAGTGSN	1	-0.06818	1	802	0.0859	3468.2	0.0903
GLIS3(Zf)/Thyroid-Glis3.GFP-ChIP-Seq(GSE103297)/Homer	CTCCCTGGGAGGCCN	1	-0.06505	1	1384	0.1482	5910.2	0.1538
ZNF652/HepG2-ZNF652.Flag-ChIP-Seq(Encode)/Homer	TTAACCCTTTVNKKN	1	-0.05829	1	33	0.0035	175.5	0.0046
MYNN(Zf)/HEK293-MYNN.eGFP-ChIP-Seq(Encode)/Homer	TTCAAAWTAAAAGTC	1	-0.05713	1	27	0.0029	147.9	0.0038
EBF2(EBF)/BrownAdipose-EBF2-ChIP-Seq(GSE97114)/Homer	NABTCCCWDGGGAVH	1	-0.05497	1	367	0.0393	1636	0.0426
Tcf7(HMG)/GM12878-TCF7-ChIP-Seq(Encode)/Homer	CTTTGATGTGSB	1	-0.05394	1	47	0.005	241.5	0.0063
Gata1(Zf)/K562-GATA1-ChIP-Seq(GSE18829)/Homer	SAGATAAGRV	1	-0.05138	1	71	0.0076	351	0.0091
Cux2(Homeobox)/Liver-Cux2-ChIP-Seq(GSE35985)/Homer	HNRAATCAAT	1	-0.05134	1	56	0.006	283.8	0.0074
Lhx2(Homeobox)/HFSC-Lhx2-ChIP-Seq(GSE48068)/Homer	TAATTAGN	1	-0.05079	1	151	0.0162	706.3	0.0184
ZKSCAN1(Zf)/HepG2-ZKSCAN1-ChIP-Seq(Encode)/Homer	GCACAYAGTAGGKCY	1	-0.04921	1	7	0.0007	49.9	0.0013
Sox10(HMG)/SciaticNerve-Sox3-ChIP-Seq(GSE35132)/Homer	CCWTTGTYYB	1	-0.04878	1	412	0.0441	1833.7	0.0477
ZNF692(Zf)/HEK293-ZNF692.GFP-ChIP-Seq(GSE58341)/Homer	GTGGGCCCCA	1	-0.04285	1	103	0.011	499	0.013
Dlx3(Homeobox)/Kerainocytes-Dlx3-ChIP-Seq(GSE89884)/Homer	NDGTAATTAC	1	-0.04164	1	87	0.0093	427.9	0.0111
Zac1(Zf)/Neuro2A-Plagl1-ChIP-Seq(GSE75942)/Homer	HAWGRGGCCM	1	-0.04023	1	1812	0.194	7732	0.2012
ZNF317(Zf)/HEK293-ZNF317.GFP-ChIP-Seq(GSE58341)/Homer	GTCWGCTGTYYCTCT	1	-0.04022	1	12	0.0013	77.1	0.002
p53(p53)/mES-cMyc-ChIP-Seq(GSE11431)/Homer	ACATGCCCGGGCAT	1	-0.03482	1	3	0.0003	29	0.0008
PRDM15(Zf)/ESC-Prdm15-ChIP-Seq(GSE73694)/Homer	YCCDNTCCAGGTTTT	1	-0.03335	1	335	0.0359	1517.7	0.0395
HNF4a(NR),DR1/HepG2-HNF4a-ChIP-Seq(GSE25021)/Homer	CARRGKBCAAAGTYCA	1	-0.02835	1	96	0.0103	475.7	0.0124
Pax7(Paired,Homeobox),longest/Myoblast-Pax7-ChIP-Seq(GSE25064)/Homer	NTAATTDGCYAATTANNWWD	1	-0.02641	1	1	0.0001	15.5	0.0004
OCT4-SOX2-TCF-NANOG(POU,Homeobox,HMG)/mES-Oct4-ChIP-Seq(GSE11431)/Homer	ATTTGCATAACAATG	1	-0.02614	1	10	0.0011	71	0.0018
Nkx6.1(Homeobox)/Islet-Nkx6.1-ChIP-Seq(GSE40975)/Homer	GKTAATGR	1	-0.02568	1	458	0.049	2055.6	0.0535
Gata4(Zf)/Heart-Gata4-ChIP-Seq(GSE35151)/Homer	NBWGATAAGR	1	-0.02359	1	136	0.0146	658.1	0.0171
FXR(NR),IR1/Liver-FXR-ChIP-Seq(Chong_et_al.)/Homer	AGGTCANTGACCTB	1	-0.02329	1	142	0.0152	685.5	0.0178
Oct4:Sox17(POU,Homeobox,HMG)/F9-Sox17-ChIP-Seq(GSE44553)/Homer	CCATTGTATGCAAAT	1	-0.0213	1	11	0.0012	77.4	0.002
ERE(NR),IR3/MCF7-ERa-ChIP-Seq(Unpublished)/Homer	VAGGTCACNSTGACC	1	-0.01763	1	58	0.0062	309.2	0.008
RAR:RXR(NR),DR5/ES-RAR-ChIP-Seq(GSE56893)/Homer	AGGTCAAGGTCA	1	-0.01715	1	25	0.0027	151.3	0.0039
Reverb(NR),DR2/RAW-Reverba.biotin-ChIP-Seq(GSE45914)/Homer	GTRGGTCASTGGGTCA	1	-0.01714	1	41	0.0044	230	0.006
THRa(NR)/C17.2-THRa-ChIP-Seq(GSE38347)/Homer	GGTCANYTGAGGWCA	1	-0.01679	1	184	0.0197	879.7	0.0229
Prop1(Homeobox)/GHFT1-PROP1.biotin-ChIP-Seq(GSE77302)/Homer	NTAATBNAATTA	1	-0.01651	1	61	0.0065	324.4	0.0084
Tbet(T-box)/CD8-Tbet-ChIP-Seq(GSE33802)/Homer	AGGTGTGAAM	1	-0.01514	1	209	0.0224	992	0.0258
Gli2(Zf)/GM2-Gli2-ChIP-Chip(GSE112702)/Homer	YSTGGGTGGTCT	1	-0.01243	1	99	0.0106	504.5	0.0131
OCT:OCT(POU,Homeobox)/NPC-OCT6-ChIP-Seq(GSE43916)/Homer	YATGCATATRCATRT	1	-0.01134	1	5	0.0005	47.8	0.0012
PAX5(Paired,Homeobox)/GM12878-PAX5-ChIP-Seq(GSE32465)/Homer	GCAGCCAAGCRTGACH	1	-0.01021	1	178	0.0191	864.3	0.0225
HNF6(Homeobox)/Liver-Hnf6-ChIP-Seq(ERP000394)/Homer	NTATYGATCH	1	-0.009565	1	71	0.0076	379.3	0.0099
LEF1(HMG)/H1-LEF1-ChIP-Seq(GSE64758)/Homer	CCTTTGATST	1	-0.0076	1	98	0.0105	508.8	0.0132
SCRT1(Zf)/HEK293-SCRT1.eGFP-ChIP-Seq(Encode)/Homer	GCAACAGGTG	1	-0.007048	1	88	0.0094	463.7	0.0121
ZNF322(Zf)/HEK293-ZNF322.GFP-ChIP-Seq(GSE58341)/Homer	GAGCCTGGTACTGWGCCTGR	1	-0.006245	1	104	0.0111	539.8	0.014
ZNF519(Zf)/HEK293-ZNF519.GFP-ChIP-Seq(GSE58341)/Homer	GAGSCCGAGC	1	-0.005609	1	236	0.0253	1136.4	0.0296
MafF(bZIP)/HepG2-MafF-ChIP-Seq(GSE31477)/Homer	HWWGTCAGCAWWTTT	1	-0.005413	1	28	0.003	178.1	0.0046
GATA3(Zf),DR4/iTreg-Gata3-ChIP-Seq(GSE20898)/Homer	AGATGKDGAGATAAG	1	-0.005146	1	3	0.0003	38.8	0.001
Tbx21(T-box)/GM12878-TBX21-ChIP-Seq(Encode)/Homer	AGGTGTGAAA	1	-0.004418	1	200	0.0214	981.8	0.0256
ZBTB12(Zf)/HEK293-ZBTB12.GFP-ChIP-Seq(GSE58341)/Homer	NGNTCTAGAACCNGV	1	-0.004346	1	107	0.0115	559.5	0.0146
Hand2(bHLH)/Mesoderm-Hand2-ChIP-Seq(GSE61475)/Homer	TGACANARRCCAGRC	1	-0.003093	1	94	0.0101	504.6	0.0131
ZNF416(Zf)/HEK293-ZNF416.GFP-ChIP-Seq(GSE58341)/Homer	WDNCTGGGCA	1	-0.002962	1	619	0.0663	2826.2	0.0736
Sox17(HMG)/Endoderm-Sox17-ChIP-Seq(GSE61475)/Homer	CCATTGTTYB	1	-0.002793	1	139	0.0149	714.3	0.0186
Tcf3(HMG)/mES-Tcf3-ChIP-Seq(GSE11724)/Homer	ASWTCAAAGG	1	-0.001933	1	28	0.003	188.1	0.0049
Gata2(Zf)/K562-GATA2-ChIP-Seq(GSE18829)/Homer	BBCTTATCTS	1	-0.00192	1	70	0.0075	397.2	0.0103
Phox2a(Homeobox)/Neuron-Phox2a-ChIP-Seq(GSE31456)/Homer	YTAATYNRATTA	1	-0.00169	1	27	0.0029	184.2	0.0048
CUX1(Homeobox)/K562-CUX1-ChIP-Seq(GSE92882)/Homer	TATCGATNAN	1	-0.001489	1	72	0.0077	410.7	0.0107
AP-2gamma(AP2)/MCF7-TFAP2C-ChIP-Seq(GSE21234)/Homer	SCCTSAGGSCAW	1	-0.001213	1	905	0.0969	4088.3	0.1064
Esrrb(NR)/mES-Esrrb-ChIP-Seq(GSE11431)/Homer	KTGACCTTGA	1	-0.001185	1	162	0.0173	835.1	0.0217
Sox4(HMG)/proB-Sox4-ChIP-Seq(GSE50066)/Homer	YCTTTGTTCC	1	-0.001093	1	182	0.0195	928.7	0.0242
MyoD(bHLH)/Myotube-MyoD-ChIP-Seq(GSE21614)/Homer	RRCAGCTGYTSY	1	-0.001001	1	353	0.0378	1697.6	0.0442
HINFP(Zf)/K562-HINFP.eGFP-ChIP-Seq(Encode)/Homer	TWVGGTCCGC	1	-0.000997	1	493	0.0528	2313.8	0.0602
GATA3(Zf)/iTreg-Gata3-ChIP-Seq(GSE20898)/Homer	AGATAASR	1	-0.000967	1	218	0.0233	1094.3	0.0285
Gata6(Zf)/HUG1N-GATA6-ChIP-Seq(GSE51936)/Homer	YCTTATCTBN	1	-0.000829	1	100	0.0107	552	0.0144
ZNF136(Zf)/HEK293-ZNF136.GFP-ChIP-Seq(GSE58341)/Homer	YTKGATAHAGTATTCTWGGTNGGCA	1	-0.000768	1	12	0.0013	107.9	0.0028
REST-NRSF(Zf)/Jurkat-NRSF-ChIP-Seq/Homer	GGMGCTGTCCATGGTGCTGA	1	-0.000679	1	1	0.0001	31	0.0008
TEAD2(TEA)/Py2T-Tead2-ChIP-Seq(GSE55709)/Homer	CCWGGAATGY	1	-0.000639	1	103	0.011	570.7	0.0149
Erra(NR)/HepG2-Erra-ChIP-Seq(GSE31477)/Homer	CAAAGGTCAG	1	-0.000518	1	912	0.0976	4149.1	0.108
TEAD3(TEA)/HepG2-TEAD3-ChIP-Seq(Encode)/Homer	TRCATTCCAG	1	-0.000465	1	230	0.0246	1163	0.0303
TRPS1(Zf)/MCF7-TRPS1-ChIP-Seq(GSE107013)/Homer	AGATAAGANN	1	-0.000442	1	292	0.0313	1444.5	0.0376
PPARE(NR),DR1/3T3L1-Pparg-ChIP-Seq(GSE13511)/Homer	TGACCTTTGCCCCA	1	-0.000411	1	265	0.0284	1324.3	0.0345
THRb(NR)/Liver-NR1A2-ChIP-Seq(GSE52613)/Homer	TRAGGTCA	1	-0.000389	1	1518	0.1625	6746	0.1756
Nr5a2(NR)/mES-Nr5a2-ChIP-Seq(GSE19019)/Homer	BTCAAGGTCA	1	-0.00035	1	145	0.0155	777.5	0.0202
RARg(NR)/ES-RARg-ChIP-Seq(GSE30538)/Homer	AGGTCAAGGTCA	1	-0.000263	1	2	0.0002	44.3	0.0012
Mef2b(MADS)/HEK293-Mef2b.V5-ChIP-Seq(GSE67450)/Homer	GCTATTTTTGGM	1	-0.0002	1	191	0.0204	1000.7	0.026
Tbx6(T-box)/ESC-Tbx6-ChIP-Seq(GSE93524)/Homer	DAGGTGTBAA	1	-0.00019	1	275	0.0294	1385.8	0.0361
AP-2alpha(AP2)/Hela-AP2alpha-ChIP-Seq(GSE31477)/Homer	ATGCCCTGAGGC	1	-0.000179	1	649	0.0695	3044.2	0.0792
TEAD4(TEA)/Tropoblast-Tead4-ChIP-Seq(GSE37350)/Homer	CCWGGAATGY	1	-0.000147	1	192	0.0206	1010.6	0.0263
Ptf1a(bHLH)/Panc1-Ptf1a-ChIP-Seq(GSE47459)/Homer	ACAGCTGTTN	1	-9.1e-05	1	1297	0.1389	5862.4	0.1526
PPARa(NR),DR1/Liver-Ppara-ChIP-Seq(GSE47954)/Homer	VNAGGKCAAAGGTCA	1	-8.9e-05	1	261	0.0279	1336.1	0.0348
Sox3(HMG)/NPC-Sox3-ChIP-Seq(GSE33059)/Homer	CCWTTGTY	1	-7.7e-05	1	382	0.0409	1886.5	0.0491
Mef2c(MADS)/GM12878-Mef2c-ChIP-Seq(GSE32465)/Homer	DCYAAAAATAGM	1	-7.3e-05	1	118	0.0126	672.8	0.0175
ERRg(NR)/Kidney-ESRRG-ChIP-Seq(GSE104905)/Homer	GTGACCTTGRVN	1	-6.2e-05	1	229	0.0245	1196.3	0.0311
Pax8(Paired,Homeobox)/Thyroid-Pax8-ChIP-Seq(GSE26938)/Homer	GTCATGCHTGRCTGS	1	-5.1e-05	1	123	0.0132	701.6	0.0183
Phox2b(Homeobox)/CLBGA-PHOX2B-ChIP-Seq(GSE90683)/Homer	TTAATTNAATTA	1	-4.1e-05	1	10	0.0011	113.4	0.003
Sox2(HMG)/mES-Sox2-ChIP-Seq(GSE11431)/Homer	BCCATTGTTC	1	-3.5e-05	1	174	0.0186	949.2	0.0247
TEAD1(TEAD)/HepG2-TEAD1-ChIP-Seq(Encode)/Homer	CYRCATTCCA	1	-2.7e-05	1	188	0.0201	1019.1	0.0265
Eomes(T-box)/H9-Eomes-ChIP-Seq(GSE26097)/Homer	ATTAACACCT	1	-2.6e-05	1	430	0.046	2125.2	0.0553
TEAD(TEA)/Fibroblast-PU.1-ChIP-Seq(Unpublished)/Homer	YCWGGAATGY	1	-2.4e-05	1	100	0.0107	599.6	0.0156
HEB(bHLH)/mES-Heb-ChIP-Seq(GSE53233)/Homer	VCAGCTGBNN	1	-2.1e-05	1	1022	0.1094	4728.6	0.1231
Pitx1(Homeobox)/Chicken-Pitx1-ChIP-Seq(GSE38910)/Homer	TAATCCCN	1	-9e-06	1	1309	0.1401	5992	0.156
Ascl2(bHLH)/ESC-Ascl2-ChIP-Seq(GSE97712)/Homer	SSRGCAGCTGCH	1	-6e-06	1	591	0.0633	2878.9	0.0749
Sox6(HMG)/Myotubes-Sox6-ChIP-Seq(GSE32627)/Homer	CCATTGTTNY	1	-1e-06	1	304	0.0325	1609.8	0.0419
Bapx1(Homeobox)/VertebralCol-Bapx1-ChIP-Seq(GSE36672)/Homer	TTRAGTGSYK	1	-1e-06	1	850	0.091	4057.4	0.1056
Nr5a2(NR)/Pancreas-LRH1-ChIP-Seq(GSE34295)/Homer	BTCAAGGTCA	1	-1e-06	1	185	0.0198	1062.2	0.0276
AR-halfsite(NR)/LNCaP-AR-ChIP-Seq(GSE27824)/Homer	CCAGGAACAG	1	0	1	1248	0.1336	5866.4	0.1527
SF1(NR)/H295R-Nr5a1-ChIP-Seq(GSE44220)/Homer	CAAGGHCANV	1	0	1	91	0.0097	615.1	0.016
Mef2a(MADS)/HL1-Mef2a.biotin-ChIP-Seq(GSE21529)/Homer	CYAAAAATAG	1	0	1	106	0.0113	696.9	0.0181
CRX(Homeobox)/Retina-Crx-ChIP-Seq(GSE20012)/Homer	GCTAATCC	1	0	1	675	0.0723	3363.3	0.0875
Slug(Zf)/Mesoderm-Snai2-ChIP-Seq(GSE61475)/Homer	SNGCACCTGCHS	1	0	1	249	0.0267	1406.6	0.0366
LXRE(NR),DR4/RAW-LXRb.biotin-ChIP-Seq(GSE21512)/Homer	RGGTTACTANAGGTCA	1	0	1	19	0.002	218.7	0.0057
COUP-TFII(NR)/K562-NR2F1-ChIP-Seq(Encode)/Homer	GKBCARAGGTCA	1	0	1	460	0.0493	2444.1	0.0636
Sox15(HMG)/CPA-Sox15-ChIP-Seq(GSE62909)/Homer	RAACAATGGN	1	0	1	214	0.0229	1294.1	0.0337
E2A(bHLH)/proBcell-E2A-ChIP-Seq(GSE21978)/Homer	DNRCAGCTGY	1	0	1	718	0.0769	3683.3	0.0959
VDR(NR),DR3/GM10855-VDR+vitD-ChIP-Seq(GSE22484)/Homer	ARAGGTCANWGAGTTCANNN	1	0	1	19	0.002	255	0.0066
EAR2(NR)/K562-NR2F6-ChIP-Seq(Encode)/Homer	NRBCARRGGTCA	1	0	1	407	0.0436	2257.8	0.0588
LRF(Zf)/Erythroblasts-ZBTB7A-ChIP-Seq(GSE74977)/Homer	AAGACCCYYN	1	0	1	1343	0.1438	6547.5	0.1704
E2A(bHLH),near_PU.1/Bcell-PU.1-ChIP-Seq(GSE21512)/Homer	NVCACCTGBN	1	0	1	632	0.0677	3372.3	0.0878
DUX(Homeobox)/C2C12-Dux-ChIP-Seq(GSE87279)/Homer	BCWGATTCAATCAAN	1	0	1	0	0	1.7	0
GSC(Homeobox)/FrogEmbryos-GSC-ChIP-Seq(DRA000576)/Homer	RGGATTAR	1	0	1	333	0.0357	2103.8	0.0548
RARa(NR)/K562-RARa-ChIP-Seq(Encode)/Homer	TTGAMCTTTG	1	0	1	833	0.0892	4880.1	0.127
ZEB1(Zf)/PDAC-ZEB1-ChIP-Seq(GSE64557)/Homer	VCAGGTRDRY	1	0	1	641	0.0686	3921.9	0.1021
ZEB2(Zf)/SNU398-ZEB2-ChIP-Seq(GSE103048)/Homer	GNMCAGGTGTGC	1	0	1	324	0.0347	2240.9	0.0583
ZFP3(Zf)/HEK293-ZFP3.GFP-ChIP-Seq(GSE58341)/Homer	GGGTTTTGAAGGATGARTAGGAGTT	1	0	1	0	0	3.7	0.0001
