## Supplementary material for "Exquisite Sensitivity to Dual BRG1/BRM ATPase Inhibitors Reveals Broad SWI/SNF Dependencies in Acute Myeloid Leukemia": Table S9

### Sheet: Sheet1
Motif Name	Consensus	P-value	Log P-value	q-value (Benjamini)	# of Target Sequences with Motif(of 13437)	% of Target Sequences with Motif	# of Background Sequences with Motif(of 35908)	% of Background Sequences with Motif
PU.1(ETS)/ThioMac-PU.1-ChIP-Seq(GSE21512)/Homer	AGAGGAAGTG	1e-1706	-3928	0	2987	0.2223	980.3	0.0273
SpiB(ETS)/OCILY3-SPIB-ChIP-Seq(GSE56857)/Homer	AAAGRGGAAGTG	1e-1473	-3392	0	2111	0.1571	487.9	0.0136
Elf4(ETS)/BMDM-Elf4-ChIP-Seq(GSE88699)/Homer	ACTTCCKGKT	1e-1467	-3379	0	3690	0.2746	1961.1	0.0547
ELF5(ETS)/T47D-ELF5-ChIP-Seq(GSE30407)/Homer	ACVAGGAAGT	1e-1273	-2931	0	3008	0.2239	1455.6	0.0406
ETS1(ETS)/Jurkat-ETS1-ChIP-Seq(GSE17954)/Homer	ACAGGAAGTG	1e-1263	-2910	0	3377	0.2513	1892.7	0.0528
ETV1(ETS)/GIST48-ETV1-ChIP-Seq(GSE22441)/Homer	AACCGGAAGT	1e-1142	-2630	0	3645	0.2713	2446.5	0.0682
JunB(bZIP)/DendriticCells-Junb-ChIP-Seq(GSE36099)/Homer	RATGASTCAT	1e-1108	-2551	0	2299	0.1711	927.3	0.0259
Fra1(bZIP)/BT549-Fra1-ChIP-Seq(GSE46166)/Homer	NNATGASTCATH	1e-1097	-2527	0	2265	0.1686	906.4	0.0253
Etv2(ETS)/ES-ER71-ChIP-Seq(GSE59402)/Homer	NNAYTTCCTGHN	1e-1095	-2522	0	2948	0.2194	1639.2	0.0457
Fra2(bZIP)/Striatum-Fra2-ChIP-Seq(GSE43429)/Homer	GGATGACTCATC	1e-1084	-2497	0	2112	0.1572	779.9	0.0217
BATF(bZIP)/Th17-BATF-ChIP-Seq(GSE39756)/Homer	DATGASTCAT	1e-1059	-2439	0	2433	0.1811	1116.5	0.0311
ERG(ETS)/VCaP-ERG-ChIP-Seq(GSE14097)/Homer	ACAGGAAGTG	1e-1025	-2362	0	3969	0.2954	3163.4	0.0882
Fosl2(bZIP)/3T3L1-Fosl2-ChIP-Seq(GSE56872)/Homer	NATGASTCABNN	1e-1022	-2355	0	1752	0.1304	532.5	0.0148
Atf3(bZIP)/GBM-ATF3-ChIP-Seq(GSE33912)/Homer	DATGASTCATHN	1e-1002	-2307	0	2427	0.1806	1183	0.033
Fli1(ETS)/CD8-FLI-ChIP-Seq(GSE20898)/Homer	NRYTTCCGGH	1e-997	-2298	0	3018	0.2246	1887.2	0.0526
AP-1(bZIP)/ThioMac-PU.1-ChIP-Seq(GSE21512)/Homer	VTGACTCATC	1e-990	-2281	0	2562	0.1907	1348.7	0.0376
EHF(ETS)/LoVo-EHF-ChIP-Seq(GSE49402)/Homer	AVCAGGAAGT	1e-970	-2235	0	3625	0.2698	2777.3	0.0774
GABPA(ETS)/Jurkat-GABPa-ChIP-Seq(GSE17954)/Homer	RACCGGAAGT	1e-947	-2181	0	2655	0.1976	1523.1	0.0425
ELF3(ETS)/PDAC-ELF3-ChIP-Seq(GSE64557)/Homer	ANCAGGAAGT	1e-915	-2108	0	2579	0.1919	1483.9	0.0414
Jun-AP1(bZIP)/K562-cJun-ChIP-Seq(GSE31477)/Homer	GATGASTCATCN	1e-902	-2079	0	1438	0.107	386.7	0.0108
PU.1:IRF8(ETS:IRF)/pDC-Irf8-ChIP-Seq(GSE66899)/Homer	GGAAGTGAAAST	1e-865	-1993	0	1447	0.1077	419	0.0117
IRF8(IRF)/BMDM-IRF8-ChIP-Seq(GSE77884)/Homer	GRAASTGAAAST	1e-768	-1769	0	1685	0.1254	713.1	0.0199
ETV4(ETS)/HepG2-ETV4-ChIP-Seq(ENCODE)/Homer	ACCGGAAGTG	1e-693	-1596	0	2532	0.1884	1840.6	0.0513
PU.1-IRF(ETS:IRF)/Bcell-PU.1-ChIP-Seq(GSE21512)/Homer	MGGAAGTGAAAC	1e-642	-1478	0	3319	0.247	3174.9	0.0885
Ets1-distal(ETS)/CD4+-PolII-ChIP-Seq(Barski_et_al.)/Homer	MACAGGAAGT	1e-633	-1460	0	1268	0.0944	471.4	0.0131
EWS:ERG-fusion(ETS)/CADO_ES1-EWS:ERG-ChIP-Seq(SRA014231)/Homer	ATTTCCTGTN	1e-606	-1396	0	2071	0.1541	1402.3	0.0391
RUNX(Runt)/HPC7-Runx1-ChIP-Seq(GSE22178)/Homer	SAAACCACAG	1e-583	-1344	0	1822	0.1356	1129.8	0.0315
RUNX1(Runt)/Jurkat-RUNX1-ChIP-Seq(GSE29180)/Homer	AAACCACARM	1e-567	-1308	0	2245	0.1671	1723.4	0.0481
RUNX2(Runt)/PCa-RUNX2-ChIP-Seq(GSE33889)/Homer	NWAACCACADNN	1e-520	-1199	0	1925	0.1433	1388	0.0387
Bach2(bZIP)/OCILy7-Bach2-ChIP-Seq(GSE44420)/Homer	TGCTGAGTCA	1e-517	-1192	0	902	0.0671	273.5	0.0076
RUNX-AML(Runt)/CD4+-PolII-ChIP-Seq(Barski_et_al.)/Homer	GCTGTGGTTW	1e-488	-1124	0	1728	0.1286	1194.4	0.0333
IRF3(IRF)/BMDM-Irf3-ChIP-Seq(GSE67343)/Homer	AGTTTCAKTTTC	1e-474	-1092	0	1208	0.0899	599.7	0.0167
ELF1(ETS)/Jurkat-ELF1-ChIP-Seq(SRA014231)/Homer	AVCCGGAAGT	1e-453	-1043	0	1289	0.0959	719.4	0.0201
ETS(ETS)/Promoter/Homer	AACCGGAAGT	1e-360	-829.8	0	932	0.0694	466.8	0.013
IRF1(IRF)/PBMC-IRF1-ChIP-Seq(GSE43036)/Homer	GAAAGTGAAAGT	1e-319	-736.5	0	730	0.0543	315.9	0.0088
EWS:FLI1-fusion(ETS)/SK_N_MC-EWS:FLI1-ChIP-Seq(SRA014231)/Homer	VACAGGAAAT	1e-290	-669.3	0	1220	0.0908	953.3	0.0266
Elk1(ETS)/Hela-Elk1-ChIP-Seq(GSE31477)/Homer	HACTTCCGGY	1e-267	-615.2	0	997	0.0742	706.6	0.0197
NFIL3(bZIP)/HepG2-NFIL3-ChIP-Seq(Encode)/Homer	VTTACGTAAYNNNNN	1e-258	-595.9	0	1120	0.0834	893.1	0.0249
SPDEF(ETS)/VCaP-SPDEF-ChIP-Seq(SRA014231)/Homer	ASWTCCTGBT	1e-242	-559.1	0	1622	0.1207	1725.6	0.0481
ETS:RUNX(ETS,Runt)/Jurkat-RUNX1-ChIP-Seq(GSE17954)/Homer	RCAGGATGTGGT	1e-241	-555	0	440	0.0327	141.3	0.0039
NF-E2(bZIP)/K562-NFE2-ChIP-Seq(GSE31477)/Homer	GATGACTCAGCA	1e-223	-514.1	0	330	0.0246	76.8	0.0021
HLF(bZIP)/HSC-HLF.Flag-ChIP-Seq(GSE69817)/Homer	RTTATGYAAB	1e-217	-500.5	0	1334	0.0993	1344.2	0.0375
IRF2(IRF)/Erythroblas-IRF2-ChIP-Seq(GSE36985)/Homer	GAAASYGAAASY	1e-216	-498.8	0	519	0.0386	236.5	0.0066
Elk4(ETS)/Hela-Elk4-ChIP-Seq(GSE31477)/Homer	NRYTTCCGGY	1e-205	-473.3	0	877	0.0653	688.6	0.0192
Atf4(bZIP)/MEF-Atf4-ChIP-Seq(GSE35681)/Homer	MTGATGCAAT	1e-197	-454.5	0	659	0.049	421.9	0.0118
Bach1(bZIP)/K562-Bach1-ChIP-Seq(GSE31477)/Homer	AWWNTGCTGAGTCAT	1e-193	-445.5	0	278	0.0207	61.3	0.0017
CEBP:AP1(bZIP)/ThioMac-CEBPb-ChIP-Seq(GSE21512)/Homer	DRTGTTGCAA	1e-184	-425.6	0	1205	0.0897	1253.5	0.0349
IRF4(IRF)/GM12878-IRF4-ChIP-Seq(GSE32465)/Homer	ACTGAAACCA	1e-159	-367.1	0	850	0.0633	778.9	0.0217
CEBP(bZIP)/ThioMac-CEBPb-ChIP-Seq(GSE21512)/Homer	ATTGCGCAAC	1e-159	-366.4	0	1176	0.0875	1307.3	0.0365
Nrf2(bZIP)/Lymphoblast-Nrf2-ChIP-Seq(GSE37589)/Homer	HTGCTGAGTCAT	1e-157	-362	0	247	0.0184	63	0.0018
Chop(bZIP)/MEF-Chop-ChIP-Seq(GSE35681)/Homer	ATTGCATCAT	1e-150	-346.9	0	527	0.0392	350.3	0.0098
NFE2L2(bZIP)/HepG2-NFE2L2-ChIP-Seq(Encode)/Homer	AWWWTGCTGAGTCAT	1e-144	-333.2	0	239	0.0178	66.1	0.0018
MafK(bZIP)/C2C12-MafK-ChIP-Seq(GSE36030)/Homer	GCTGASTCAGCA	1e-112	-258.8	0	441	0.0328	322.9	0.009
MITF(bHLH)/MastCells-MITF-ChIP-Seq(GSE48085)/Homer	RTCATGTGAC	1e-105	-241.9	0	1104	0.0822	1441.7	0.0402
ISRE(IRF)/ThioMac-LPS-Expression(GSE23622)/Homer	AGTTTCASTTTC	1e-91	-210.7	0	259	0.0193	141.2	0.0039
Mef2d(MADS)/Retina-Mef2d-ChIP-Seq(GSE61391)/Homer	GCTATTTTTAGC	1e-82	-190.7	0	345	0.0257	265	0.0074
PRDM1(Zf)/Hela-PRDM1-ChIP-Seq(GSE31477)/Homer	ACTTTCACTTTC	1e-79	-182.9	0	923	0.0687	1251.1	0.0349
Mef2b(MADS)/HEK293-Mef2b.V5-ChIP-Seq(GSE67450)/Homer	GCTATTTTTGGM	1e-72	-165.8	0	1062	0.079	1571.8	0.0438
Sp2(Zf)/HEK293-Sp2.eGFP-ChIP-Seq(Encode)/Homer	YGGCCCCGCCCC	1e-61	-142.7	0	1286	0.0957	2114.9	0.059
Atf1(bZIP)/K562-ATF1-ChIP-Seq(GSE31477)/Homer	GATGACGTCA	1e-60	-139.3	0	847	0.063	1228.5	0.0343
SCL(bHLH)/HPC7-Scl-ChIP-Seq(GSE13511)/Homer	AVCAGCTG	1e-57	-131.3	0	4276	0.3182	9202.9	0.2566
KLF6(Zf)/PDAC-KLF6-ChIP-Seq(GSE64557)/Homer	MKGGGYGTGGCC	1e-53	-124	0	902	0.0671	1388.1	0.0387
Sp5(Zf)/mES-Sp5.Flag-ChIP-Seq(GSE72989)/Homer	RGKGGGCGGAGC	1e-51	-119.4	0	872	0.0649	1343.6	0.0375
NF1(CTF)/LNCAP-NF1-ChIP-Seq(Unpublished)/Homer	CYTGGCABNSTGCCAR	1e-50	-117.4	0	458	0.0341	555.5	0.0155
KLF5(Zf)/LoVo-KLF5-ChIP-Seq(GSE49402)/Homer	DGGGYGKGGC	1e-49	-113.8	0	1108	0.0825	1857	0.0518
Atf2(bZIP)/3T3L1-Atf2-ChIP-Seq(GSE56872)/Homer	NRRTGACGTCAT	1e-47	-109.8	0	462	0.0344	579.2	0.0161
Usf2(bHLH)/C2C12-Usf2-ChIP-Seq(GSE36030)/Homer	GTCACGTGGT	1e-47	-109.8	0	394	0.0293	459.9	0.0128
Atf7(bZIP)/3T3L1-Atf7-ChIP-Seq(GSE56872)/Homer	NGRTGACGTCAY	1e-46	-107.3	0	651	0.0484	942.5	0.0263
c-Jun-CRE(bZIP)/K562-cJun-ChIP-Seq(GSE31477)/Homer	ATGACGTCATCY	1e-45	-104.8	0	446	0.0332	562.5	0.0157
Mef2c(MADS)/GM12878-Mef2c-ChIP-Seq(GSE32465)/Homer	DCYAAAAATAGM	1e-44	-103.5	0	646	0.0481	944.7	0.0263
JunD(bZIP)/K562-JunD-ChIP-Seq/Homer	ATGACGTCATCN	1e-44	-101.6	0	159	0.0118	109.8	0.0031
Ap4(bHLH)/AML-Tfap4-ChIP-Seq(GSE45738)/Homer	NAHCAGCTGD	1e-43	-99.44	0	1122	0.0835	1950.9	0.0544
TCF4(bHLH)/SHSY5Y-TCF4-ChIP-Seq(GSE96915)/Homer	SMCATCTGKH	1e-43	-99.37	0	1409	0.1049	2583.5	0.072
USF1(bHLH)/GM12878-Usf1-ChIP-Seq(GSE32465)/Homer	SGTCACGTGR	1e-43	-99.12	0	455	0.0339	592.4	0.0165
NeuroG2(bHLH)/Fibroblast-NeuroG2-ChIP-Seq(GSE75910)/Homer	ACCATCTGTT	1e-42	-96.81	0	1409	0.1049	2598	0.0724
KLF14(Zf)/HEK293-KLF14.GFP-ChIP-Seq(GSE58341)/Homer	RGKGGGCGKGGC	1e-41	-96.62	0	1538	0.1145	2889	0.0806
MafA(bZIP)/Islet-MafA-ChIP-Seq(GSE30298)/Homer	TGCTGACTCA	1e-40	-93.79	0	816	0.0607	1323.6	0.0369
MafB(bZIP)/BMM-Mafb-ChIP-Seq(GSE75722)/Homer	WNTGCTGASTCAGCANWTTY	1e-39	-91.12	0	468	0.0348	637.9	0.0178
BHLHA15(bHLH)/NIH3T3-BHLHB8.HA-ChIP-Seq(GSE119782)/Homer	NAMCAGCTGK	1e-39	-90.04	0	1261	0.0938	2303.5	0.0642
Tcf21(bHLH)/ArterySmoothMuscle-Tcf21-ChIP-Seq(GSE61369)/Homer	NAACAGCTGG	1e-37	-86.78	0	879	0.0654	1485.8	0.0414
Mef2a(MADS)/HL1-Mef2a.biotin-ChIP-Seq(GSE21529)/Homer	CYAAAAATAG	1e-37	-85.69	0	614	0.0457	939.3	0.0262
RFX(HTH)/K562-RFX3-ChIP-Seq(SRA012198)/Homer	CGGTTGCCATGGCAAC	1e-36	-84.99	0	117	0.0087	72.6	0.002
Atoh1(bHLH)/Cerebellum-Atoh1-ChIP-Seq(GSE22111)/Homer	VNRVCAGCTGGY	1e-36	-84.18	0	990	0.0737	1736.3	0.0484
Twist2(bHLH)/Myoblast-Twist2.Ty1-ChIP-Seq(GSE127998)/Homer	MCAGCTGBYH	1e-36	-83.91	0	1531	0.1139	2950.6	0.0823
Rfx2(HTH)/LoVo-RFX2-ChIP-Seq(GSE49402)/Homer	GTTGCCATGGCAACM	1e-35	-82.55	0	130	0.0097	90.7	0.0025
CDX4(Homeobox)/ZebrafishEmbryos-Cdx4.Myc-ChIP-Seq(GSE48254)/Homer	NGYCATAAAWCH	1e-35	-82.52	0	802	0.0597	1340.6	0.0374
WT1(Zf)/Kidney-WT1-ChIP-Seq(GSE90016)/Homer	MCTCCCMCRCAB	1e-33	-77.52	0	575	0.0428	889.4	0.0248
NFAT:AP1(RHD,bZIP)/Jurkat-NFATC1-ChIP-Seq(Jolma_et_al.)/Homer	SARTGGAAAAWRTGAGTCAB	1e-29	-68.19	0	248	0.0185	292.6	0.0082
TFE3(bHLH)/MEF-TFE3-ChIP-Seq(GSE75757)/Homer	GTCACGTGACYV	1e-28	-65.88	0	109	0.0081	79.2	0.0022
KLF3(Zf)/MEF-Klf3-ChIP-Seq(GSE44748)/Homer	NRGCCCCRCCCHBNN	1e-28	-65.44	0	401	0.0298	583.4	0.0163
HOXB13(Homeobox)/ProstateTumor-HOXB13-ChIP-Seq(GSE56288)/Homer	TTTTATKRGG	1e-28	-64.68	0	953	0.0709	1757	0.049
CLOCK(bHLH)/Liver-Clock-ChIP-Seq(GSE39860)/Homer	GHCACGTG	1e-27	-63.74	0	477	0.0355	740.4	0.0206
Klf9(Zf)/GBM-Klf9-ChIP-Seq(GSE62211)/Homer	GCCACRCCCACY	1e-27	-62.62	0	303	0.0225	404.9	0.0113
Egr2(Zf)/Thymocytes-Egr2-ChIP-Seq(GSE34254)/Homer	NGCGTGGGCGGR	1e-26	-61.96	0	144	0.0107	133.9	0.0037
Maz(Zf)/HepG2-Maz-ChIP-Seq(GSE31477)/Homer	GGGGGGGG	1e-26	-60.32	0	969	0.0721	1817.1	0.0507
bZIP:IRF(bZIP,IRF)/Th17-BatF-ChIP-Seq(GSE39756)/Homer	NAGTTTCABTHTGACTNW	1e-25	-59.53	0	530	0.0394	865.2	0.0241
Otx2(Homeobox)/EpiLC-Otx2-ChIP-Seq(GSE56098)/Homer	NYTAATCCYB	1e-25	-59	0	781	0.0581	1406.5	0.0392
Max(bHLH)/K562-Max-ChIP-Seq(GSE31477)/Homer	RCCACGTGGYYN	1e-25	-58.07	0	530	0.0394	871.8	0.0243
ZNF467(Zf)/HEK293-ZNF467.GFP-ChIP-Seq(GSE58341)/Homer	TGGGGAAGGGCM	1e-25	-58.04	0	795	0.0592	1442.6	0.0402
Egr1(Zf)/K562-Egr1-ChIP-Seq(GSE32465)/Homer	TGCGTGGGYG	1e-25	-57.71	0	485	0.0361	779.1	0.0217
MyoD(bHLH)/Myotube-MyoD-ChIP-Seq(GSE21614)/Homer	RRCAGCTGYTSY	1e-25	-57.67	0	653	0.0486	1134	0.0316
NeuroD1(bHLH)/Islet-NeuroD1-ChIP-Seq(GSE30298)/Homer	GCCATCTGTT	1e-24	-57.09	0	724	0.0539	1291.7	0.036
Rfx5(HTH)/GM12878-Rfx5-ChIP-Seq(GSE31477)/Homer	SCCTAGCAACAG	1e-24	-56.04	0	328	0.0244	470.3	0.0131
Hoxa11(Homeobox)/ChickenMSG-Hoxa11.Flag-ChIP-Seq(GSE86088)/Homer	TTTTATGGCM	1e-23	-54.65	0	2049	0.1525	4405.4	0.1228
Zic3(Zf)/mES-Zic3-ChIP-Seq(GSE37889)/Homer	GGCCYCCTGCTGDGH	1e-23	-54.62	0	451	0.0336	721.4	0.0201
Rfx1(HTH)/NPC-H3K4me1-ChIP-Seq(GSE16256)/Homer	KGTTGCCATGGCAA	1e-23	-54.53	0	227	0.0169	285.2	0.008
T1ISRE(IRF)/ThioMac-Ifnb-Expression/Homer	ACTTTCGTTTCT	1e-23	-53.21	0	38	0.0028	11.2	0.0003
IRF:BATF(IRF:bZIP)/pDC-Irf8-ChIP-Seq(GSE66899)/Homer	CTTTCANTATGACTV	1e-22	-52.92	0	177	0.0132	201.5	0.0056
X-box(HTH)/NPC-H3K4me1-ChIP-Seq(GSE16256)/Homer	GGTTGCCATGGCAA	1e-22	-50.67	0	145	0.0108	152.9	0.0043
Klf4(Zf)/mES-Klf4-ChIP-Seq(GSE11431)/Homer	GCCACACCCA	1e-21	-50.27	0	359	0.0267	550.8	0.0154
Hoxa13(Homeobox)/ChickenMSG-Hoxa13.Flag-ChIP-Seq(GSE86088)/Homer	CYHATAAAAN	1e-21	-50.07	0	2209	0.1644	4842.5	0.135
Unknown-ESC-element(?)/mES-Nanog-ChIP-Seq(GSE11724)/Homer	CACAGCAGGGGG	1e-20	-48.35	0	524	0.039	901.4	0.0251
Tlx?(NR)/NPC-H3K4me1-ChIP-Seq(GSE16256)/Homer	CTGGCAGSCTGCCA	1e-20	-47.31	0	407	0.0303	659.2	0.0184
Olig2(bHLH)/Neuron-Olig2-ChIP-Seq(GSE30882)/Homer	RCCATMTGTT	1e-20	-47.2	0	1643	0.1223	3493.9	0.0974
BMAL1(bHLH)/Liver-Bmal1-ChIP-Seq(GSE39860)/Homer	GNCACGTG	1e-20	-46.72	0	1568	0.1167	3317.2	0.0925
Pitx1:Ebox(Homeobox,bHLH)/Hindlimb-Pitx1-ChIP-Seq(GSE41591)/Homer	YTAATTRAWWCCAGATGT	1e-19	-45.79	0	185	0.0138	230.2	0.0064
Hoxd11(Homeobox)/ChickenMSG-Hoxd11.Flag-ChIP-Seq(GSE86088)/Homer	VGCCATAAAA	1e-19	-45.27	0	2123	0.158	4682.4	0.1306
Hoxa10(Homeobox)/ChickenMSG-Hoxa10.Flag-ChIP-Seq(GSE86088)/Homer	GGYAATGAAA	1e-19	-45.11	0	579	0.0431	1036.9	0.0289
Hoxd10(Homeobox)/ChickenMSG-Hoxd10.Flag-ChIP-Seq(GSE86088)/Homer	GGCMATGAAA	1e-19	-45.07	0	1065	0.0793	2139.6	0.0597
Hoxd13(Homeobox)/ChickenMSG-Hoxd13.Flag-ChIP-Seq(GSE86088)/Homer	NCYAATAAAA	1e-19	-45.02	0	1379	0.1026	2880.9	0.0803
EKLF(Zf)/Erythrocyte-Klf1-ChIP-Seq(GSE20478)/Homer	NWGGGTGTGGCY	1e-19	-44.37	0	234	0.0174	324.5	0.009
CArG(MADS)/PUER-Srf-ChIP-Seq(Sullivan_et_al.)/Homer	CCATATATGGNM	1e-18	-43.41	0	326	0.0243	508.8	0.0142
Tcf12(bHLH)/GM12878-Tcf12-ChIP-Seq(GSE32465)/Homer	VCAGCTGYTG	1e-17	-40.35	0	764	0.0569	1478.8	0.0412
Myf5(bHLH)/GM-Myf5-ChIP-Seq(GSE24852)/Homer	BAACAGCTGT	1e-17	-40.1	0	578	0.043	1061.3	0.0296
Hoxa9(Homeobox)/ChickenMSG-Hoxa9.Flag-ChIP-Seq(GSE86088)/Homer	RGCAATNAAA	1e-17	-39.5	0	2327	0.1732	5255	0.1465
NFY(CCAAT)/Promoter/Homer	RGCCAATSRG	1e-16	-38.76	0	584	0.0435	1082.8	0.0302
Sp1(Zf)/Promoter/Homer	GGCCCCGCCCCC	1e-16	-37.66	0	138	0.0103	166	0.0046
c-Myc(bHLH)/LNCAP-cMyc-ChIP-Seq(Unpublished)/Homer	VCCACGTG	1e-16	-37.42	0	288	0.0214	453.2	0.0126
LXH9(Homeobox)/Hct116-LXH9.V5-ChIP-Seq(GSE116822)/Homer	NGCTAATTAG	1e-16	-37.09	0	1130	0.0841	2357.9	0.0657
NPAS(bHLH)/Liver-NPAS-ChIP-Seq(GSE39860)/Homer	NVCACGTG	1e-15	-36.11	0	1345	0.1001	2881.9	0.0804
Foxo1(Forkhead)/RAW-Foxo1-ChIP-Seq(Fan_et_al.)/Homer	CTGTTTAC	1e-15	-35.77	0	1673	0.1245	3682.6	0.1027
Cdx2(Homeobox)/mES-Cdx2-ChIP-Seq(GSE14586)/Homer	GYMATAAAAH	1e-14	-33.52	0	549	0.0409	1035.2	0.0289
ZFX(Zf)/mES-Zfx-ChIP-Seq(GSE11431)/Homer	AGGCCTRG	1e-14	-33.49	0	1069	0.0796	2244.6	0.0626
TATA-Box(TBP)/Promoter/Homer	CCTTTTAWAGSC	1e-14	-33.39	0	1056	0.0786	2214.6	0.0617
CEBP:CEBP(bZIP)/MEF-Chop-ChIP-Seq(GSE35681)/Homer	NTNATGCAAYMNNHTGMAAY	1e-14	-32.4	0	175	0.013	246.7	0.0069
Rfx6(HTH)/Min6b1-Rfx6.HA-ChIP-Seq(GSE62844)/Homer	TGTTKCCTAGCAACM	1e-13	-31.66	0	778	0.0579	1573.3	0.0439
MyoG(bHLH)/C2C12-MyoG-ChIP-Seq(GSE36024)/Homer	AACAGCTG	1e-13	-30.95	0	820	0.061	1677.6	0.0468
PAX3:FKHR-fusion(Paired,Homeobox)/Rh4-PAX3:FKHR-ChIP-Seq(GSE19063)/Homer	ACCRTGACTAATTNN	1e-13	-30.33	0	164	0.0122	231.7	0.0065
RXR(NR),DR1/3T3L1-RXR-ChIP-Seq(GSE13511)/Homer	TAGGGCAAAGGTCA	1e-12	-29.77	0	906	0.0674	1890.3	0.0527
E-box(bHLH)/Promoter/Homer	SSGGTCACGTGA	1e-12	-29.54	0	68	0.0051	64.5	0.0018
ZBTB18(Zf)/HEK293-ZBTB18.GFP-ChIP-Seq(GSE58341)/Homer	AACATCTGGA	1e-12	-29.53	0	434	0.0323	802.8	0.0224
ETS:E-box(ETS,bHLH)/HPC7-Scl-ChIP-Seq(GSE22178)/Homer	AGGAARCAGCTG	1e-11	-27.15	0	127	0.0095	170.9	0.0048
Hoxc9(Homeobox)/Ainv15-Hoxc9-ChIP-Seq(GSE21812)/Homer	GGCCATAAATCA	1e-11	-26.89	0	353	0.0263	638.6	0.0178
NF1-halfsite(CTF)/LNCaP-NF1-ChIP-Seq(Unpublished)/Homer	YTGCCAAG	1e-11	-26.73	0	1359	0.1011	3016.1	0.0841
Nkx6.1(Homeobox)/Islet-Nkx6.1-ChIP-Seq(GSE40975)/Homer	GKTAATGR	1e-11	-26.15	0	2035	0.1514	4703	0.1311
MNT(bHLH)/HepG2-MNT-ChIP-Seq(Encode)/Homer	DGCACACGTG	1e-11	-26	0	823	0.0612	1727.5	0.0482
Six2(Homeobox)/NephronProgenitor-Six2-ChIP-Seq(GSE39837)/Homer	GWAAYHTGAKMC	1e-11	-25.88	0	788	0.0586	1645.8	0.0459
bHLHE40(bHLH)/HepG2-BHLHE40-ChIP-Seq(GSE31477)/Homer	KCACGTGMCN	1e-11	-25.7	0	219	0.0163	357.5	0.01
Unknown(Homeobox)/Limb-p300-ChIP-Seq/Homer	SSCMATWAAA	1e-10	-24.98	0	524	0.039	1035.3	0.0289
Lhx2(Homeobox)/HFSC-Lhx2-ChIP-Seq(GSE48068)/Homer	TAATTAGN	1e-10	-24.56	0	801	0.0596	1688.7	0.0471
Lhx3(Homeobox)/Neuron-Lhx3-ChIP-Seq(GSE31456)/Homer	ADBTAATTAR	1e-10	-24.38	0	1253	0.0932	2784.6	0.0776
RAR:RXR(NR),DR5/ES-RAR-ChIP-Seq(GSE56893)/Homer	RGGTCADNNAGAGGTCAV	1e-09	-21.29	0	41	0.0031	35.2	0.001
Dlx3(Homeobox)/Kerainocytes-Dlx3-ChIP-Seq(GSE89884)/Homer	NDGTAATTAC	1e-09	-21.21	0	446	0.0332	883.3	0.0246
GATA(Zf),IR3/iTreg-Gata3-ChIP-Seq(GSE20898)/Homer	NNNNNBAGATAWYATCTVHN	1e-09	-21.02	0	159	0.0118	252.1	0.007
ZNF711(Zf)/SHSY5Y-ZNF711-ChIP-Seq(GSE20673)/Homer	AGGCCTAG	1e-08	-20.34	0	1347	0.1002	3068.4	0.0856
n-Myc(bHLH)/mES-nMyc-ChIP-Seq(GSE11431)/Homer	VRCCACGTGG	1e-08	-19.32	0	482	0.0359	981.9	0.0274
ZNF189(Zf)/HEK293-ZNF189.GFP-ChIP-Seq(GSE58341)/Homer	TGGAACAGMA	1e-07	-17.85	0	761	0.0566	1660.4	0.0463
CRE(bZIP)/Promoter/Homer	CSGTGACGTCAC	1e-07	-17.77	0	158	0.0118	263.9	0.0074
Pax7(Paired,Homeobox),long/Myoblast-Pax7-ChIP-Seq(GSE25064)/Homer	TAATCHGATTAC	1e-07	-17.06	0	26	0.0019	19.8	0.0006
Pdx1(Homeobox)/Islet-Pdx1-ChIP-Seq(SRA008281)/Homer	YCATYAATCA	1e-07	-16.88	0	712	0.053	1552.6	0.0433
BMYB(HTH)/Hela-BMYB-ChIP-Seq(GSE27030)/Homer	NHAACBGYYV	1e-07	-16.22	0	1146	0.0853	2627.8	0.0733
Zic(Zf)/Cerebellum-ZIC1.2-ChIP-Seq(GSE60731)/Homer	CCTGCTGAGH	1e-06	-14.74	0	591	0.044	1283.7	0.0358
Oct6(POU,Homeobox)/NPC-Pou3f1-ChIP-Seq(GSE35496)/Homer	WATGCAAATGAG	1e-06	-14.61	0	274	0.0204	536.6	0.015
Arnt:Ahr(bHLH)/MCF7-Arnt-ChIP-Seq(Lo_et_al.)/Homer	TBGCACGCAA	1e-06	-14.52	0	385	0.0287	794.1	0.0221
Tgif2(Homeobox)/mES-Tgif2-ChIP-Seq(GSE55404)/Homer	TGTCANYT	1e-06	-14.51	0	2842	0.2115	6979.3	0.1946
Prop1(Homeobox)/GHFT1-PROP1.biotin-ChIP-Seq(GSE77302)/Homer	NTAATBNAATTA	1e-06	-14.02	0	384	0.0286	796.6	0.0222
Nur77(NR)/K562-NR4A1-ChIP-Seq(GSE31363)/Homer	TGACCTTTNCNT	1e-05	-13.55	0	164	0.0122	296.5	0.0083
MYB(HTH)/ERMYB-Myb-ChIPSeq(GSE22095)/Homer	GGCVGTTR	1e-05	-13.23	0	1345	0.1001	3174.2	0.0885
PPARE(NR),DR1/3T3L1-Pparg-ChIP-Seq(GSE13511)/Homer	TGACCTTTGCCCCA	1e-05	-13.2	0	741	0.0551	1667.1	0.0465
Phox2a(Homeobox)/Neuron-Phox2a-ChIP-Seq(GSE31456)/Homer	YTAATYNRATTA	1e-05	-13.09	0	233	0.0173	453.9	0.0127
TR4(NR),DR1/Hela-TR4-ChIP-Seq(GSE24685)/Homer	GAGGTCAAAGGTCA	1e-05	-12.85	0	87	0.0065	136.5	0.0038
Isl1(Homeobox)/Neuron-Isl1-ChIP-Seq(GSE31456)/Homer	CTAATKGV	1e-05	-12.35	0	1524	0.1134	3644.8	0.1016
AP-2gamma(AP2)/MCF7-TFAP2C-ChIP-Seq(GSE21234)/Homer	SCCTSAGGSCAW	1e-05	-12.23	0	687	0.0511	1547.4	0.0431
CTCF(Zf)/CD4+-CTCF-ChIP-Seq(Barski_et_al.)/Homer	AYAGTGCCMYCTRGTGGCCA	1e-05	-11.96	0	71	0.0053	107.7	0.003
Nanog(Homeobox)/mES-Nanog-ChIP-Seq(GSE11724)/Homer	RGCCATTAAC	1e-05	-11.88	0	3356	0.2498	8383.3	0.2337
bHLHE41(bHLH)/proB-Bhlhe41-ChIP-Seq(GSE93764)/Homer	KCACGTGMCN	1e-05	-11.74	0	675	0.0502	1524.8	0.0425
RORgt(NR)/EL4-RORgt.Flag-ChIP-Seq(GSE56019)/Homer	AAYTAGGTCA	1e-05	-11.72	0	114	0.0085	197.2	0.0055
RORgt(NR)/EL4-RORgt.Flag-ChIP-Seq(GSE56019)/Homer	AAYTAGGTCA	1e-05	-11.72	0	114	0.0085	197.2	0.0055
AMYB(HTH)/Testes-AMYB-ChIP-Seq(GSE44588)/Homer	TGGCAGTTGG	0.0001	-11.35	0	1179	0.0877	2789.2	0.0778
GFX(?)/Promoter/Homer	ATTCTCGCGAGA	0.0001	-11.05	0	13	0.001	8.1	0.0002
Hand2(bHLH)/Mesoderm-Hand2-ChIP-Seq(GSE61475)/Homer	TGACANARRCCAGRC	0.0001	-10.98	0	354	0.0263	753.5	0.021
PBX2(Homeobox)/K562-PBX2-ChIP-Seq(Encode)/Homer	RTGATTKATRGN	0.0001	-10.88	0	547	0.0407	1221.2	0.034
Lhx1(Homeobox)/EmbryoCarcinoma-Lhx1-ChIP-Seq(GSE70957)/Homer	NNYTAATTAR	0.0001	-10.35	0.0001	767	0.0571	1772.1	0.0494
ZBTB33(Zf)/GM12878-ZBTB33-ChIP-Seq(GSE32465)/Homer	GGVTCTCGCGAGAAC	0.0001	-10.17	0.0001	14	0.001	10.7	0.0003
Bcl11a(Zf)/HSPC-BCL11A-ChIP-Seq(GSE104676)/Homer	TYTGACCASWRG	0.0001	-9.961	0.0001	631	0.047	1440.9	0.0402
Tcfcp2l1(CP2)/mES-Tcfcp2l1-ChIP-Seq(GSE11431)/Homer	NRAACCRGTTYRAACCRGYT	0.0001	-9.857	0.0001	77	0.0057	127.8	0.0036
Ascl1(bHLH)/NeuralTubes-Ascl1-ChIP-Seq(GSE55840)/Homer	NNVVCAGCTGBN	0.0001	-9.837	0.0001	1095	0.0815	2605.1	0.0726
EBF1(EBF)/Near-E2A-ChIP-Seq(GSE21512)/Homer	GTCCCCWGGGGA	0.0001	-9.812	0.0001	748	0.0557	1733.1	0.0483
HNF4a(NR),DR1/HepG2-HNF4a-ChIP-Seq(GSE25021)/Homer	CARRGKBCAAAGTYCA	0.0001	-9.793	0.0001	344	0.0256	741.4	0.0207
c-Myc(bHLH)/mES-cMyc-ChIP-Seq(GSE11431)/Homer	VVCCACGTGG	0.0001	-9.603	0.0002	324	0.0241	695.1	0.0194
ZNF382(Zf)/HEK293-ZNF382.GFP-ChIP-Seq(GSE58341)/Homer	GNCTGTASTRNTGBCTCHTT	0.0001	-9.505	0.0002	21	0.0016	21.9	0.0006
Smad3(MAD)/NPC-Smad3-ChIP-Seq(GSE36673)/Homer	TWGTCTGV	0.0001	-9.408	0.0002	2198	0.1636	5443.3	0.1518
EBF(EBF)/proBcell-EBF-ChIP-Seq(GSE21978)/Homer	DGTCCCYRGGGA	0.0001	-9.395	0.0002	149	0.0111	287	0.008
NPAS2(bHLH)/Liver-NPAS2-ChIP-Seq(GSE39860)/Homer	KCCACGTGAC	0.0001	-9.241	0.0002	809	0.0602	1895.3	0.0528
PPARa(NR),DR1/Liver-Ppara-ChIP-Seq(GSE47954)/Homer	VNAGGKCAAAGGTCA	0.001	-8.827	0.0003	795	0.0592	1867.1	0.0521
ZNF165(Zf)/WHIM12-ZNF165-ChIP-Seq(GSE65937)/Homer	AAGGKGRCGCAGGCA	0.001	-8.819	0.0003	88	0.0065	155.1	0.0043
Hoxb4(Homeobox)/ES-Hoxb4-ChIP-Seq(GSE34014)/Homer	TGATTRATGGCY	0.001	-8.466	0.0005	141	0.0105	275.9	0.0077
Six1(Homeobox)/Myoblast-Six1-ChIP-Chip(GSE20150)/Homer	GKVTCADRTTWC	0.001	-8.395	0.0005	191	0.0142	391.7	0.0109
RBPJ:Ebox(?,bHLH)/Panc1-Rbpj1-ChIP-Seq(GSE47459)/Homer	GGGRAARRGRMCAGMTG	0.001	-7.65	0.001	241	0.0179	516.6	0.0144
Tgif1(Homeobox)/mES-Tgif1-ChIP-Seq(GSE55404)/Homer	YTGWCADY	0.001	-7.623	0.001	2584	0.1923	6500.6	0.1813
BORIS(Zf)/K562-CTCFL-ChIP-Seq(GSE32465)/Homer	CNNBRGCGCCCCCTGSTGGC	0.001	-7.584	0.0011	91	0.0068	168.5	0.0047
Oct11(POU,Homeobox)/NCIH1048-POU2F3-ChIP-seq(GSE115123)/Homer	GATTTGCATA	0.001	-7.403	0.0013	198	0.0147	416.2	0.0116
ZNF264(Zf)/HEK293-ZNF264.GFP-ChIP-Seq(GSE58341)/Homer	RGGGCACTAACY	0.001	-7.152	0.0017	428	0.0319	978.8	0.0273
EBF2(EBF)/BrownAdipose-EBF2-ChIP-Seq(GSE97114)/Homer	NABTCCCWDGGGAVH	0.001	-7.125	0.0017	672	0.05	1588.9	0.0443
NFkB-p65-Rel(RHD)/ThioMac-LPS-Expression(GSE23622)/Homer	GGAAATTCCC	0.001	-7.08	0.0018	50	0.0037	82.1	0.0023
REST-NRSF(Zf)/Jurkat-NRSF-ChIP-Seq/Homer	GGMGCTGTCCATGGTGCTGA	0.001	-6.991	0.0019	7	0.0005	4.3	0.0001
ZNF341(Zf)/EBV-ZNF341-ChIP-Seq(GSE113194)/Homer	GGAACAGCCG	0.01	-6.854	0.0022	485	0.0361	1124.3	0.0313
KLF10(Zf)/HEK293-KLF10.GFP-ChIP-Seq(GSE58341)/Homer	GGGGGTGTGTCC	0.01	-6.849	0.0022	423	0.0315	970.7	0.0271
OCT:OCT-short(POU,Homeobox)/NPC-OCT6-ChIP-Seq(GSE43916)/Homer	ATGCATWATGCATRW	0.01	-6.845	0.0022	454	0.0338	1047.9	0.0292
PSE(SNAPc)/K562-mStart-Seq/Homer	WAVTCACCMTAASYDAAAAG	0.01	-6.618	0.0027	324	0.0241	729.5	0.0203
p53(p53)/mES-cMyc-ChIP-Seq(GSE11431)/Homer	ACATGCCCGGGCAT	0.01	-6.248	0.0039	17	0.0013	20.4	0.0006
Zfp281(Zf)/ES-Zfp281-ChIP-Seq(GSE81042)/Homer	CCCCTCCCCCAC	0.01	-6.072	0.0047	114	0.0085	231	0.0064
GATA:SCL(Zf,bHLH)/Ter119-SCL-ChIP-Seq(GSE18720)/Homer	CRGCTGBNGNSNNSAGATAA	0.01	-5.865	0.0057	78	0.0058	149.3	0.0042
Sox10(HMG)/SciaticNerve-Sox3-ChIP-Seq(GSE35132)/Homer	CCWTTGTYYB	0.01	-5.815	0.006	1188	0.0884	2934	0.0818
p73(p53)/Trachea-p73-ChIP-Seq(PRJNA310161)/Homer	NRRRCAWGTCCDGRCATGYY	0.01	-5.782	0.0061	36	0.0027	58.4	0.0016
Phox2b(Homeobox)/CLBGA-PHOX2B-ChIP-Seq(GSE90683)/Homer	TTAATTNAATTA	0.01	-5.771	0.0062	122	0.0091	251.7	0.007
Esrrb(NR)/mES-Esrrb-ChIP-Seq(GSE11431)/Homer	KTGACCTTGA	0.01	-5.759	0.0062	469	0.0349	1102.6	0.0307
NFkB-p50,p52(RHD)/Monocyte-p50-ChIP-Chip(Schreiber_et_al.)/Homer	GGGGGAATCCCC	0.01	-5.745	0.0063	79	0.0059	152.2	0.0042
Stat3+il21(Stat)/CD4-Stat3-ChIP-Seq(GSE19198)/Homer	SVYTTCCNGGAARB	0.01	-5.69	0.0066	523	0.0389	1239.2	0.0346
Six4(Homeobox)/MCF7-SIX4-ChIP-Seq(Encode)/Homer	TGWAAYCTGABACCB	0.01	-5.464	0.0082	43	0.0032	74.7	0.0021
Hoxd12(Homeobox)/ChickenMSG-Hoxd12.Flag-ChIP-Seq(GSE86088)/Homer	HDGYAATGAAAN	0.01	-5.393	0.0088	1481	0.1102	3704.2	0.1033
Tbx20(T-box)/Heart-Tbx20-ChIP-Seq(GSE29636)/Homer	GGTGYTGACAGS	0.01	-5.33	0.0093	167	0.0124	362.6	0.0101
Brn1(POU,Homeobox)/NPC-Brn1-ChIP-Seq(GSE35496)/Homer	TATGCWAATBAV	0.01	-5.163	0.011	182	0.0135	400.7	0.0112
Twist(bHLH)/HMLE-TWIST1-ChIP-Seq(Chang_et_al)/Homer	VCAKCTGGNNNCCAGMTGBN	0.01	-5.132	0.0113	79	0.0059	156.1	0.0044
EBNA1(EBV-virus)/Raji-EBNA1-ChIP-Seq(GSE30709)/Homer	GGYAGCAYDTGCTDCCCNNN	0.01	-5.117	0.0114	14	0.001	17	0.0005
Zfp57(Zf)/H1-ZFP57.HA-ChIP-Seq(GSE115387)/Homer	NANTGCSGCA	0.01	-5.073	0.0119	114	0.0085	238.2	0.0066
Barx1(Homeobox)/Stomach-Barx1.3xFlag-ChIP-Seq(GSE69483)/Homer	AAACMATTAN	0.01	-4.982	0.0129	340	0.0253	792.3	0.0221
COUP-TFII(NR)/K562-NR2F1-ChIP-Seq(Encode)/Homer	GKBCARAGGTCA	0.01	-4.821	0.0151	1178	0.0877	2937.9	0.0819
Nkx3.1(Homeobox)/LNCaP-Nkx3.1-ChIP-Seq(GSE28264)/Homer	AAGCACTTAA	0.01	-4.719	0.0167	2130	0.1585	5420.2	0.1511
MafF(bZIP)/HepG2-MafF-ChIP-Seq(GSE31477)/Homer	HWWGTCAGCAWWTTT	0.1	-4.288	0.0256	218	0.0162	499.5	0.0139
AP-2alpha(AP2)/Hela-AP2alpha-ChIP-Seq(GSE31477)/Homer	ATGCCCTGAGGC	0.1	-4.049	0.0323	484	0.036	1173.7	0.0327
Pit1+1bp(Homeobox)/GCrat-Pit1-ChIP-Seq(GSE58009)/Homer	ATGCATAATTCA	0.1	-4.026	0.0329	172	0.0128	389.7	0.0109
CRX(Homeobox)/Retina-Crx-ChIP-Seq(GSE20012)/Homer	GCTAATCC	0.1	-3.822	0.0402	2071	0.1541	5304.2	0.1479
HOXA2(Homeobox)/mES-Hoxa2-ChIP-Seq(Donaldson_et_al.)/Homer	GYCATCMATCAT	0.1	-3.819	0.0402	59	0.0044	119.6	0.0033
VDR(NR),DR3/GM10855-VDR+vitD-ChIP-Seq(GSE22484)/Homer	ARAGGTCANWGAGTTCANNN	0.1	-3.759	0.0424	145	0.0108	326.1	0.0091
GSC(Homeobox)/FrogEmbryos-GSC-ChIP-Seq(DRA000576)/Homer	RGGATTAR	0.1	-3.531	0.0531	1212	0.0902	3069.8	0.0856
PRDM9(Zf)/Testis-DMC1-ChIP-Seq(GSE35498)/Homer	ADGGYAGYAGCATCT	0.1	-3.515	0.0537	270	0.0201	641.3	0.0179
E2F4(E2F)/K562-E2F4-ChIP-Seq(GSE31477)/Homer	GGCGGGAAAH	0.1	-3.469	0.056	148	0.011	337.5	0.0094
HIF-1a(bHLH)/MCF7-HIF1a-ChIP-Seq(GSE28352)/Homer	TACGTGCV	0.1	-3.35	0.0628	134	0.01	304.4	0.0085
E2F6(E2F)/Hela-E2F6-ChIP-Seq(GSE31477)/Homer	GGCGGGAARN	0.1	-3.327	0.064	254	0.0189	604.9	0.0169
GATA3(Zf),DR4/iTreg-Gata3-ChIP-Seq(GSE20898)/Homer	AGATGKDGAGATAAG	0.1	-3.271	0.0674	53	0.0039	109.9	0.0031
ERRg(NR)/Kidney-ESRRG-ChIP-Seq(GSE104905)/Homer	GTGACCTTGRVN	0.1	-3.175	0.0739	563	0.0419	1397.5	0.039
Reverb(NR),DR2/RAW-Reverba.biotin-ChIP-Seq(GSE45914)/Homer	GTRGGTCASTGGGTCA	0.1	-3.018	0.0861	110	0.0082	249.6	0.007
ZSCAN22(Zf)/HEK293-ZSCAN22.GFP-ChIP-Seq(GSE58341)/Homer	SMCAGTCWGAKGGAGGAGGC	0.1	-2.88	0.0985	58	0.0043	125	0.0035
STAT1(Stat)/HelaS3-STAT1-ChIP-Seq(GSE12782)/Homer	NATTTCCNGGAAAT	0.1	-2.838	0.1023	205	0.0153	489.5	0.0136
ZNF669(Zf)/HEK293-ZNF669.GFP-ChIP-Seq(GSE58341)/Homer	GARTGGTCATCGCCC	0.1	-2.815	0.1043	31	0.0023	61.3	0.0017
ERE(NR),IR3/MCF7-ERa-ChIP-Seq(Unpublished)/Homer	VAGGTCACNSTGACC	0.1	-2.627	0.1253	154	0.0115	364.5	0.0102
NFkB-p65(RHD)/GM12787-p65-ChIP-Seq(GSE19485)/Homer	WGGGGATTTCCC	0.1	-2.557	0.1338	378	0.0281	937.9	0.0262
Oct4(POU,Homeobox)/mES-Oct4-ChIP-Seq(GSE11431)/Homer	ATTTGCATAW	0.1	-2.32	0.1688	268	0.0199	660.3	0.0184
Stat3(Stat)/mES-Stat3-ChIP-Seq(GSE11431)/Homer	CTTCCGGGAA	1	-2.289	0.1736	326	0.0243	810.8	0.0226
PAX5(Paired,Homeobox),condensed/GM12878-PAX5-ChIP-Seq(GSE32465)/Homer	GTCACGCTCSCTGM	1	-2.244	0.1808	73	0.0054	167.2	0.0047
DMRT6(DM)/Testis-DMRT6-ChIP-Seq(GSE60440)/Homer	YDGHTACAWTGTADC	1	-2.239	0.1809	117	0.0087	277.7	0.0077
GLI3(Zf)/Limb-GLI3-ChIP-Chip(GSE11077)/Homer	CGTGGGTGGTCC	1	-2.213	0.185	68	0.0051	155.2	0.0043
OCT4-SOX2-TCF-NANOG(POU,Homeobox,HMG)/mES-Oct4-ChIP-Seq(GSE11431)/Homer	ATTTGCATAACAATG	1	-2.201	0.1866	74	0.0055	170.3	0.0047
RORg(NR)/Liver-Rorc-ChIP-Seq(GSE101115)/Homer	WAABTAGGTCAV	1	-2.197	0.1866	59	0.0044	133.8	0.0037
NFAT(RHD)/Jurkat-NFATC1-ChIP-Seq(Jolma_et_al.)/Homer	ATTTTCCATT	1	-2.132	0.1984	675	0.0502	1722.2	0.048
ZNF692(Zf)/HEK293-ZNF692.GFP-ChIP-Seq(GSE58341)/Homer	GTGGGCCCCA	1	-2.115	0.2008	80	0.006	186.3	0.0052
p53(p53)/Saos-p53-ChIP-Seq(GSE15780)/Homer	RRCATGYCYRGRCATGYYYN	1	-2.063	0.21	58	0.0043	132.6	0.0037
p53(p53)/Saos-p53-ChIP-Seq/Homer	RRCATGYCYRGRCATGYYYN	1	-2.063	0.21	58	0.0043	132.6	0.0037
TRPS1(Zf)/MCF7-TRPS1-ChIP-Seq(GSE107013)/Homer	AGATAAGANN	1	-1.911	0.2436	1336	0.0994	3469.3	0.0967
NF1:FOXA1(CTF,Forkhead)/LNCAP-FOXA1-ChIP-Seq(GSE27824)/Homer	WNTGTTTRYTTTGGCA	1	-1.878	0.2506	27	0.002	58	0.0016
GFY(?)/Promoter/Homer	ACTACAATTCCC	1	-1.863	0.2535	47	0.0035	107.9	0.003
Tcf7(HMG)/GM12878-TCF7-ChIP-Seq(Encode)/Homer	CTTTGATGTGSB	1	-1.862	0.2535	221	0.0164	550.9	0.0154
Oct2(POU,Homeobox)/Bcell-Oct2-ChIP-Seq(GSE21512)/Homer	ATATGCAAAT	1	-1.857	0.2535	165	0.0123	406.1	0.0113
Znf263(Zf)/K562-Znf263-ChIP-Seq(GSE31477)/Homer	CVGTSCTCCC	1	-1.772	0.2745	1334	0.0993	3472.5	0.0968
STAT4(Stat)/CD4-Stat4-ChIP-Seq(GSE22104)/Homer	NYTTCCWGGAAR	1	-1.695	0.2954	703	0.0523	1814.6	0.0506
Smad4(MAD)/ESC-SMAD4-ChIP-Seq(GSE29422)/Homer	VBSYGTCTGG	1	-1.694	0.2954	977	0.0727	2535	0.0707
EAR2(NR)/K562-NR2F6-ChIP-Seq(Encode)/Homer	NRBCARRGGTCA	1	-1.627	0.3139	1059	0.0788	2755.5	0.0768
GATA3(Zf)/iTreg-Gata3-ChIP-Seq(GSE20898)/Homer	AGATAASR	1	-1.601	0.3209	961	0.0715	2498.4	0.0697
ZNF528(Zf)/HEK293-ZNF528.GFP-ChIP-Seq(GSE58341)/Homer	AGAAATGACTTCCCT	1	-1.582	0.3258	8	0.0006	15.3	0.0004
CTCF-SatelliteElement(Zf?)/CD4+-CTCF-ChIP-Seq(Barski_et_al.)/Homer	TGCAGTTCCMVNWRTGGCCA	1	-1.566	0.3298	11	0.0008	22.6	0.0006
FXR(NR),IR1/Liver-FXR-ChIP-Seq(Chong_et_al.)/Homer	AGGTCANTGACCTB	1	-1.502	0.3505	250	0.0186	635.2	0.0177
HIF-1b(HLH)/T47D-HIF1b-ChIP-Seq(GSE59937)/Homer	RTACGTGC	1	-1.496	0.3514	588	0.0438	1521.9	0.0424
E2F1(E2F)/Hela-E2F1-ChIP-Seq(GSE22478)/Homer	CWGGCGGGAA	1	-1.477	0.3567	72	0.0054	175.9	0.0049
Mouse_Recombination_Hotspot(Zf)/Testis-DMC1-ChIP-Seq(GSE24438)/Homer	ACTYKNATTCGTGNTACTTC	1	-1.466	0.3592	40	0.003	94.2	0.0026
Gata4(Zf)/Heart-Gata4-ChIP-Seq(GSE35151)/Homer	NBWGATAAGR	1	-1.443	0.3662	611	0.0455	1584.2	0.0442
Foxa3(Forkhead)/Liver-Foxa3-ChIP-Seq(GSE77670)/Homer	BSNTGTTTACWYWGN	1	-1.431	0.3692	162	0.0121	408.6	0.0114
Hnf1(Homeobox)/Liver-Foxa2-Chip-Seq(GSE25694)/Homer	GGTTAAWCATTAA	1	-1.402	0.379	59	0.0044	143.3	0.004
PRDM14(Zf)/H1-PRDM14-ChIP-Seq(GSE22767)/Homer	RGGTCTCTAACY	1	-1.385	0.384	180	0.0134	456	0.0127
ZNF7(Zf)/HepG2-ZNF7.Flag-ChIP-Seq(Encode)/Homer	CTGCCWVCTTTTRTA	1	-1.339	0.4005	332	0.0247	855.6	0.0239
Zfp809(Zf)/ES-Zfp809-ChIP-Seq(GSE70799)/Homer	GGGGCTYGKCTGGGA	1	-1.285	0.4214	99	0.0074	249	0.0069
GATA(Zf),IR4/iTreg-Gata3-ChIP-Seq(GSE20898)/Homer	NAGATWNBNATCTNN	1	-1.186	0.4634	39	0.0029	95.7	0.0027
HIC1(Zf)/Treg-ZBTB29-ChIP-Seq(GSE99889)/Homer	TGCCAGCB	1	-1.186	0.4634	1391	0.1035	3664.8	0.1022
ZFP3(Zf)/HEK293-ZFP3.GFP-ChIP-Seq(GSE58341)/Homer	GGGTTTTGAAGGATGARTAGGAGTT	1	-1.134	0.4849	5	0.0004	10.8	0.0003
Smad2(MAD)/ES-SMAD2-ChIP-Seq(GSE29422)/Homer	CTGTCTGG	1	-1.131	0.4849	997	0.0742	2623.9	0.0732
COUP-TFII(NR)/Artia-Nr2f2-ChIP-Seq(GSE46497)/Homer	AGRGGTCA	1	-1.117	0.4898	1338	0.0996	3529.5	0.0984
Fox:Ebox(Forkhead,bHLH)/Panc1-Foxa2-ChIP-Seq(GSE47459)/Homer	NNNVCTGWGYAAACASN	1	-1.112	0.4904	539	0.0401	1411.4	0.0394
DMRT1(DM)/Testis-DMRT1-ChIP-Seq(GSE64892)/Homer	TWGHWACAWTGTWDC	1	-1.083	0.5032	137	0.0102	352.7	0.0098
GATA3(Zf),DR8/iTreg-Gata3-ChIP-Seq(GSE20898)/Homer	AGATSTNDNNDSAGATAASN	1	-0.9421	0.5773	33	0.0025	83.8	0.0023
E2F7(E2F)/Hela-E2F7-ChIP-Seq(GSE32673)/Homer	VDTTTCCCGCCA	1	-0.9417	0.5773	28	0.0021	70.9	0.002
OCT:OCT(POU,Homeobox)/NPC-Brn1-ChIP-Seq(GSE35496)/Homer	ATGAATATTCATGAG	1	-0.9413	0.5773	3	0.0002	6.9	0.0002
FOXK2(Forkhead)/U2OS-FOXK2-ChIP-Seq(E-MTAB-2204)/Homer	SCHTGTTTACAT	1	-0.8444	0.63	378	0.0281	999.7	0.0279
SF1(NR)/H295R-Nr5a1-ChIP-Seq(GSE44220)/Homer	CAAGGHCANV	1	-0.8143	0.6471	295	0.022	780.1	0.0218
OCT:OCT(POU,Homeobox,IR1)/NPC-Brn2-ChIP-Seq(GSE35496)/Homer	ATGAATWATTCATGA	1	-0.7923	0.6592	7	0.0005	17.6	0.0005
Tbox:Smad(T-box,MAD)/ESCd5-Smad2_3-ChIP-Seq(GSE29422)/Homer	AGGTGHCAGACA	1	-0.7849	0.6619	109	0.0081	287.8	0.008
E2F3(E2F)/MEF-E2F3-ChIP-Seq(GSE71376)/Homer	BTKGGCGGGAAA	1	-0.6868	0.7276	237	0.0176	632.3	0.0176
Sox3(HMG)/NPC-Sox3-ChIP-Seq(GSE33059)/Homer	CCWTTGTY	1	-0.6527	0.7503	1229	0.0915	3284.3	0.0916
ZNF519(Zf)/HEK293-ZNF519.GFP-ChIP-Seq(GSE58341)/Homer	GAGSCCGAGC	1	-0.582	0.8026	87	0.0065	235.3	0.0066
PGR(NR)/EndoStromal-PGR-ChIP-Seq(GSE69539)/Homer	AAGAACATWHTGTTC	1	-0.5737	0.8065	133	0.0099	359.7	0.01
ZNF16(Zf)/HEK293-ZNF16.GFP-ChIP-Seq(GSE58341)/Homer	MACCTTCYATGGCTCCCTAKTGCCY	1	-0.5659	0.8101	7	0.0005	19.8	0.0006
FOXA1:AR(Forkhead,NR)/LNCAP-AR-ChIP-Seq(GSE27824)/Homer	AGTAAACAAAAAAGAACAND	1	-0.5579	0.8139	26	0.0019	71.6	0.002
Sox9(HMG)/Limb-SOX9-ChIP-Seq(GSE73225)/Homer	AGGVNCCTTTGT	1	-0.4977	0.8616	534	0.0397	1441.2	0.0402
RORa(NR)/Liver-Rora-ChIP-Seq(GSE101115)/Homer	AAWCTAGGTCARDNN	1	-0.4771	0.8766	73	0.0054	201.4	0.0056
Foxa2(Forkhead)/Liver-Foxa2-ChIP-Seq(GSE25694)/Homer	CYTGTTTACWYW	1	-0.4485	0.8991	421	0.0313	1142.8	0.0319
Gli2(Zf)/GM2-Gli2-ChIP-Chip(GSE112702)/Homer	YSTGGGTGGTCT	1	-0.4387	0.9049	135	0.01	371.5	0.0104
ZNF317(Zf)/HEK293-ZNF317.GFP-ChIP-Seq(GSE58341)/Homer	GTCWGCTGTYYCTCT	1	-0.4134	0.9251	56	0.0042	157.5	0.0044
HOXA1(Homeobox)/mES-Hoxa1-ChIP-Seq(SRP084292)/Homer	TGATKGATGR	1	-0.413	0.9251	133	0.0099	367.5	0.0102
Pax7(Paired,Homeobox),longest/Myoblast-Pax7-ChIP-Seq(GSE25064)/Homer	NTAATTDGCYAATTANNWWD	1	-0.4073	0.9251	6	0.0004	18.4	0.0005
p63(p53)/Keratinocyte-p63-ChIP-Seq(GSE17611)/Homer	NNDRCATGYCYNRRCATGYH	1	-0.4009	0.9276	188	0.014	517.7	0.0144
Ronin(THAP)/ES-Thap11-ChIP-Seq(GSE51522)/Homer	RACTACAACTCCCAGVAKGC	1	-0.3927	0.9322	8	0.0006	24.6	0.0007
ARE(NR)/LNCAP-AR-ChIP-Seq(GSE27824)/Homer	RGRACASNSTGTYCYB	1	-0.3655	0.9549	136	0.0101	378.7	0.0106
ZNF41(Zf)/HEK293-ZNF41.GFP-ChIP-Seq(GSE58341)/Homer	CCTCATGGTGYCYTWYTCCCTTGTG	1	-0.3516	0.9652	14	0.001	42.8	0.0012
ZNF652/HepG2-ZNF652.Flag-ChIP-Seq(Encode)/Homer	TTAACCCTTTVNKKN	1	-0.3269	0.9861	138	0.0103	386.5	0.0108
HIF2a(bHLH)/785_O-HIF2a-ChIP-Seq(GSE34871)/Homer	GCACGTACCC	1	-0.325	0.9861	172	0.0128	479.1	0.0134
Duxbl(Homeobox)/NIH3T3-Duxbl.HA-ChIP-Seq(GSE119782)/Homer	TAAYCYAATCAA	1	-0.3118	0.9948	38	0.0028	111.4	0.0031
Gata1(Zf)/K562-GATA1-ChIP-Seq(GSE18829)/Homer	SAGATAAGRV	1	-0.2786	1	318	0.0237	881.1	0.0246
STAT5(Stat)/mCD4+-Stat5-ChIP-Seq(GSE12346)/Homer	RTTTCTNAGAAA	1	-0.275	1	214	0.0159	598.7	0.0167
Tcf3(HMG)/mES-Tcf3-ChIP-Seq(GSE11724)/Homer	ASWTCAAAGG	1	-0.2666	1	144	0.0107	408	0.0114
Foxh1(Forkhead)/hESC-FOXH1-ChIP-Seq(GSE29422)/Homer	NNTGTGGATTSS	1	-0.2623	1	325	0.0242	902.4	0.0252
NRF1(NRF)/MCF7-NRF1-ChIP-Seq(Unpublished)/Homer	CTGCGCATGCGC	1	-0.2383	1	11	0.0008	36.1	0.001
Brn2(POU,Homeobox)/NPC-Brn2-ChIP-Seq(GSE35496)/Homer	ATGAATATTC	1	-0.226	1	43	0.0032	129.4	0.0036
TCFL2(HMG)/K562-TCF7L2-ChIP-Seq(GSE29196)/Homer	ACWTCAAAGG	1	-0.2246	1	37	0.0028	112.8	0.0031
LEF1(HMG)/H1-LEF1-ChIP-Seq(GSE64758)/Homer	CCTTTGATST	1	-0.2169	1	420	0.0313	1167.3	0.0325
PAX6(Paired,Homeobox)/Forebrain-Pax6-ChIP-Seq(GSE66961)/Homer	NGTGTTCAVTSAAGCGKAAA	1	-0.2116	1	48	0.0036	144.5	0.004
FoxL2(Forkhead)/Ovary-FoxL2-ChIP-Seq(GSE60858)/Homer	WWTRTAAACAVG	1	-0.1983	1	424	0.0316	1181.7	0.0329
ZNF675(Zf)/HEK293-ZNF675.GFP-ChIP-Seq(GSE58341)/Homer	ARGAGGMCAAAATGW	1	-0.1926	1	83	0.0062	244.1	0.0068
HNF1b(Homeobox)/PDAC-HNF1B-ChIP-Seq(GSE64557)/Homer	GTTAATNATTAA	1	-0.173	1	58	0.0043	175.7	0.0049
CHR(?)/Hela-CellCycle-Expression/Homer	SRGTTTCAAA	1	-0.1728	1	359	0.0267	1008.1	0.0281
Srebp1a(bHLH)/HepG2-Srebp1a-ChIP-Seq(GSE31477)/Homer	RTCACSCCAY	1	-0.1705	1	181	0.0135	519.5	0.0145
Gata6(Zf)/HUG1N-GATA6-ChIP-Seq(GSE51936)/Homer	YCTTATCTBN	1	-0.1349	1	499	0.0371	1399.7	0.039
Brachyury(T-box)/Mesoendoderm-Brachyury-ChIP-exo(GSE54963)/Homer	ANTTMRCASBNNNGTGYKAAN	1	-0.1105	1	148	0.011	436.6	0.0122
Pknox1(Homeobox)/ES-Prep1-ChIP-Seq(GSE63282)/Homer	SCTGTCAVTCAV	1	-0.1044	1	127	0.0095	378.5	0.0106
GRE(NR),IR3/A549-GR-ChIP-Seq(GSE32465)/Homer	NRGVACABNVTGTYCY	1	-0.0985	1	68	0.0051	211.4	0.0059
Sox6(HMG)/Myotubes-Sox6-ChIP-Seq(GSE32627)/Homer	CCATTGTTNY	1	-0.09586	1	1013	0.0754	2813.5	0.0784
STAT6(Stat)/CD4-Stat6-ChIP-Seq(GSE22104)/Homer	ABTTCYYRRGAA	1	-0.08008	1	368	0.0274	1055.6	0.0294
RARg(NR)/ES-RARg-ChIP-Seq(GSE30538)/Homer	AGGTCAAGGTCA	1	-0.0797	1	18	0.0013	65.8	0.0018
PR(NR)/T47D-PR-ChIP-Seq(GSE31130)/Homer	VAGRACAKNCTGTBC	1	-0.07781	1	1536	0.1143	4242.9	0.1183
PBX1(Homeobox)/MCF7-PBX1-ChIP-Seq(GSE28007)/Homer	GSCTGTCACTCA	1	-0.07438	1	49	0.0036	159.1	0.0044
MYNN(Zf)/HEK293-MYNN.eGFP-ChIP-Seq(Encode)/Homer	TTCAAAWTAAAAGTC	1	-0.07311	1	114	0.0085	347.2	0.0097
FOXK1(Forkhead)/HEK293-FOXK1-ChIP-Seq(GSE51673)/Homer	NVWTGTTTAC	1	-0.07087	1	574	0.0427	1626.2	0.0453
Sox4(HMG)/proB-Sox4-ChIP-Seq(GSE50066)/Homer	YCTTTGTTCC	1	-0.06883	1	526	0.0391	1495.6	0.0417
THRb(NR)/HepG2-THRb.Flag-ChIP-Seq(Encode)/Homer	GGTCACCTGAGGTCA	1	-0.06793	1	404	0.0301	1159.9	0.0323
E2F(E2F)/Hela-CellCycle-Expression/Homer	TTSGCGCGAAAA	1	-0.05824	1	7	0.0005	31.1	0.0009
GRE(NR),IR3/RAW264.7-GRE-ChIP-Seq(Unpublished)/Homer	VAGRACAKWCTGTYC	1	-0.05477	1	117	0.0087	360.7	0.0101
THRa(NR)/C17.2-THRa-ChIP-Seq(GSE38347)/Homer	GGTCANYTGAGGWCA	1	-0.05005	1	323	0.024	942.5	0.0263
GFY-Staf(?,Zf)/Promoter/Homer	RACTACAATTCCCAGAAKGC	1	-0.04458	1	14	0.001	56	0.0016
Pbx3(Homeobox)/GM12878-PBX3-ChIP-Seq(GSE32465)/Homer	SCTGTCAMTCAN	1	-0.04224	1	139	0.0103	427.5	0.0119
Sox2(HMG)/mES-Sox2-ChIP-Seq(GSE11431)/Homer	BCCATTGTTC	1	-0.04221	1	537	0.04	1540	0.0429
FoxD3(forkhead)/ZebrafishEmbryo-Foxd3.biotin-ChIP-seq(GSE106676)/Homer	TGTTTAYTTAGC	1	-0.03974	1	467	0.0348	1348.6	0.0376
PRDM15(Zf)/ESC-Prdm15-ChIP-Seq(GSE73694)/Homer	YCCDNTCCAGGTTTT	1	-0.03846	1	648	0.0482	1849.7	0.0516
Srebp2(bHLH)/HepG2-Srebp2-ChIP-Seq(GSE31477)/Homer	CGGTCACSCCAC	1	-0.03347	1	109	0.0081	344.1	0.0096
Nr5a2(NR)/mES-Nr5a2-ChIP-Seq(GSE19019)/Homer	BTCAAGGTCA	1	-0.03274	1	296	0.022	876.2	0.0244
NRF(NRF)/Promoter/Homer	STGCGCATGCGC	1	-0.02948	1	24	0.0018	91.8	0.0026
GRHL2(CP2)/HBE-GRHL2-ChIP-Seq(GSE46194)/Homer	AAACYKGTTWDACMRGTTTB	1	-0.02873	1	183	0.0136	559.3	0.0156
ZNF322(Zf)/HEK293-ZNF322.GFP-ChIP-Seq(GSE58341)/Homer	GAGCCTGGTACTGWGCCTGR	1	-0.02808	1	141	0.0105	439.8	0.0123
Nr5a2(NR)/Pancreas-LRH1-ChIP-Seq(GSE34295)/Homer	BTCAAGGTCA	1	-0.02606	1	411	0.0306	1203.9	0.0336
Foxf1(Forkhead)/Lung-Foxf1-ChIP-Seq(GSE77951)/Homer	WWATRTAAACAN	1	-0.02437	1	433	0.0322	1266.9	0.0353
Oct4:Sox17(POU,Homeobox,HMG)/F9-Sox17-ChIP-Seq(GSE44553)/Homer	CCATTGTATGCAAAT	1	-0.02266	1	54	0.004	186.5	0.0052
ZNF143|STAF(Zf)/CUTLL-ZNF143-ChIP-Seq(GSE29600)/Homer	ATTTCCCAGVAKSCY	1	-0.02001	1	175	0.013	542	0.0151
PAX5(Paired,Homeobox)/GM12878-PAX5-ChIP-Seq(GSE32465)/Homer	GCAGCCAAGCRTGACH	1	-0.01908	1	203	0.0151	623.7	0.0174
ZNF415(Zf)/HEK293-ZNF415.GFP-ChIP-Seq(GSE58341)/Homer	GRTGMTRGAGCC	1	-0.01794	1	250	0.0186	759	0.0212
Gata2(Zf)/K562-GATA2-ChIP-Seq(GSE18829)/Homer	BBCTTATCTS	1	-0.0176	1	339	0.0252	1010.3	0.0282
THRb(NR)/Liver-NR1A2-ChIP-Seq(GSE52613)/Homer	TRAGGTCA	1	-0.01722	1	3108	0.2313	8573.8	0.2391
Meis1(Homeobox)/MastCells-Meis1-ChIP-Seq(GSE48085)/Homer	VGCTGWCAVB	1	-0.01487	1	1221	0.0909	3455.3	0.0963
Erra(NR)/HepG2-Erra-ChIP-Seq(GSE31477)/Homer	CAAAGGTCAG	1	-0.01433	1	1535	0.1142	4315.6	0.1203
Sox17(HMG)/Endoderm-Sox17-ChIP-Seq(GSE61475)/Homer	CCATTGTTYB	1	-0.01395	1	413	0.0307	1223.1	0.0341
Pax7(Paired,Homeobox)/Myoblast-Pax7-ChIP-Seq(GSE25064)/Homer	TAATCAATTA	1	-0.01373	1	27	0.002	106.2	0.003
Pax8(Paired,Homeobox)/Thyroid-Pax8-ChIP-Seq(GSE26938)/Homer	GTCATGCHTGRCTGS	1	-0.01312	1	188	0.014	586.9	0.0164
Pitx1(Homeobox)/Chicken-Pitx1-ChIP-Seq(GSE38910)/Homer	TAATCCCN	1	-0.0129	1	3536	0.2632	9743	0.2717
STAT6(Stat)/Macrophage-Stat6-ChIP-Seq(GSE38377)/Homer	TTCCKNAGAA	1	-0.01272	1	354	0.0263	1059.9	0.0296
Tbet(T-box)/CD8-Tbet-ChIP-Seq(GSE33802)/Homer	AGGTGTGAAM	1	-0.01214	1	806	0.06	2320	0.0647
Foxo3(Forkhead)/U2OS-Foxo3-ChIP-Seq(E-MTAB-2701)/Homer	DGTAAACA	1	-0.009827	1	378	0.0281	1132.2	0.0316
Zac1(Zf)/Neuro2A-Plagl1-ChIP-Seq(GSE75942)/Homer	HAWGRGGCCM	1	-0.008629	1	1968	0.1465	5516	0.1538
RAR:RXR(NR),DR5/ES-RAR-ChIP-Seq(GSE56893)/Homer	AGGTCAAGGTCA	1	-0.008563	1	69	0.0051	241.2	0.0067
Pit1(Homeobox)/GCrat-Pit1-ChIP-Seq(GSE58009)/Homer	ATGMATATDC	1	-0.003201	1	508	0.0378	1522.6	0.0425
FOXP1(Forkhead)/H9-FOXP1-ChIP-Seq(GSE31006)/Homer	NYYTGTTTACHN	1	-0.003063	1	188	0.014	607.2	0.0169
HRE(HSF)/HepG2-HSF1-ChIP-Seq(GSE31477)/Homer	BSTTCTRGAABVTTCYAGAA	1	-0.001234	1	61	0.0045	233.2	0.0065
FOXM1(Forkhead)/MCF7-FOXM1-ChIP-Seq(GSE72977)/Homer	TRTTTACTTW	1	-0.000968	1	513	0.0382	1560.6	0.0435
FOXA1(Forkhead)/LNCAP-FOXA1-ChIP-Seq(GSE27824)/Homer	WAAGTAAACA	1	-0.000946	1	605	0.045	1821.2	0.0508
PRDM10(Zf)/HEK293-PRDM10.eGFP-ChIP-Seq(Encode)/Homer	TGGTACATTCCA	1	-0.00072	1	366	0.0272	1145.3	0.0319
ZNF136(Zf)/HEK293-ZNF136.GFP-ChIP-Seq(GSE58341)/Homer	YTKGATAHAGTATTCTWGGTNGGCA	1	-0.000324	1	38	0.0028	167.5	0.0047
ZNF768(Zf)/Rajj-ZNF768-ChIP-Seq(GSE111879)/Homer	RHHCAGAGAGGB	1	-0.000303	1	20	0.0015	104.8	0.0029
Bcl6(Zf)/Liver-Bcl6-ChIP-Seq(GSE31578)/Homer	NNNCTTTCCAGGAAA	1	-0.000301	1	836	0.0622	2497	0.0696
FOXA1(Forkhead)/MCF7-FOXA1-ChIP-Seq(GSE26831)/Homer	WAAGTAAACA	1	-0.000259	1	461	0.0343	1435.3	0.04
Nkx2.2(Homeobox)/NPC-Nkx2.2-ChIP-Seq(GSE61673)/Homer	BTBRAGTGSN	1	-0.000232	1	1661	0.1236	4797.8	0.1338
ZBTB12(Zf)/HEK293-ZBTB12.GFP-ChIP-Seq(GSE58341)/Homer	NGNTCTAGAACCNGV	1	-0.000227	1	182	0.0135	621.2	0.0173
DUX4(Homeobox)/Myoblasts-DUX4.V5-ChIP-Seq(GSE75791)/Homer	NWTAAYCYAATCAWN	1	-0.000124	1	7	0.0005	57	0.0016
Nkx2.1(Homeobox)/LungAC-Nkx2.1-ChIP-Seq(GSE43252)/Homer	RSCACTYRAG	1	-0.000118	1	2435	0.1812	6944.2	0.1936
YY1(Zf)/Promoter/Homer	CAAGATGGCGGC	1	-0.000104	1	12	0.0009	78.5	0.0022
Sox15(HMG)/CPA-Sox15-ChIP-Seq(GSE62909)/Homer	RAACAATGGN	1	-0.000102	1	647	0.0482	1983.7	0.0553
ZKSCAN1(Zf)/HepG2-ZKSCAN1-ChIP-Seq(Encode)/Homer	GCACAYAGTAGGKCY	1	-8.2e-05	1	12	0.0009	79	0.0022
Nkx2.5(Homeobox)/HL1-Nkx2.5.biotin-ChIP-Seq(GSE21529)/Homer	RRSCACTYAA	1	-5.5e-05	1	1802	0.1341	5226.6	0.1457
HINFP(Zf)/K562-HINFP.eGFP-ChIP-Seq(Encode)/Homer	TWVGGTCCGC	1	-2.8e-05	1	37	0.0028	178.9	0.005
LXRE(NR),DR4/RAW-LXRb.biotin-ChIP-Seq(GSE21512)/Homer	RGGTTACTANAGGTCA	1	-5e-06	1	60	0.0045	268.6	0.0075
Hnf6b(Homeobox)/LNCaP-Hnf6b-ChIP-Seq(GSE106305)/Homer	TATTGAYY	1	-5e-06	1	416	0.031	1363.3	0.038
Rbpj1(?)/Panc1-Rbpj1-ChIP-Seq(GSE47459)/Homer	HTTTCCCASG	1	-1e-06	1	968	0.072	2975.5	0.083
OCT:OCT(POU,Homeobox)/NPC-OCT6-ChIP-Seq(GSE43916)/Homer	YATGCATATRCATRT	1	-1e-06	1	22	0.0016	137.1	0.0038
HNF6(Homeobox)/Liver-Hnf6-ChIP-Seq(ERP000394)/Homer	NTATYGATCH	1	0	1	187	0.0139	699.2	0.0195
Ptf1a(bHLH)/Panc1-Ptf1a-ChIP-Seq(GSE47459)/Homer	ACAGCTGTTN	1	0	1	1789	0.1331	5310.2	0.1481
HRE(HSF)/Striatum-HSF1-ChIP-Seq(GSE38000)/Homer	TTCTAGAABNTTCTA	1	0	1	92	0.0068	393.6	0.011
Ascl2(bHLH)/ESC-Ascl2-ChIP-Seq(GSE97712)/Homer	SSRGCAGCTGCH	1	0	1	624	0.0464	2017.6	0.0563
AR-halfsite(NR)/LNCaP-AR-ChIP-Seq(GSE27824)/Homer	CCAGGAACAG	1	0	1	2690	0.2002	7832.1	0.2184
Cux2(Homeobox)/Liver-Cux2-ChIP-Seq(GSE35985)/Homer	HNRAATCAAT	1	0	1	131	0.0097	564.5	0.0157
Gfi1b(Zf)/HPC7-Gfi1b-ChIP-Seq(GSE22178)/Homer	MAATCACTGC	1	0	1	416	0.031	1476	0.0412
Tbr1(T-box)/Cortex-Tbr1-ChIP-Seq(GSE71384)/Homer	AAGGTGTKAA	1	0	1	857	0.0638	2791.2	0.0778
GLIS3(Zf)/Thyroid-Glis3.GFP-ChIP-Seq(GSE103297)/Homer	CTCCCTGGGAGGCCN	1	0	1	962	0.0716	3109.9	0.0867
ZNF416(Zf)/HEK293-ZNF416.GFP-ChIP-Seq(GSE58341)/Homer	WDNCTGGGCA	1	0	1	947	0.0705	3106.9	0.0866
CUX1(Homeobox)/K562-CUX1-ChIP-Seq(GSE92882)/Homer	TATCGATNAN	1	0	1	205	0.0153	859.4	0.024
SCRT1(Zf)/HEK293-SCRT1.eGFP-ChIP-Seq(Encode)/Homer	GCAACAGGTG	1	0	1	119	0.0089	578.9	0.0161
Eomes(T-box)/H9-Eomes-ChIP-Seq(GSE26097)/Homer	ATTAACACCT	1	0	1	1474	0.1097	4738.9	0.1321
Bapx1(Homeobox)/VertebralCol-Bapx1-ChIP-Seq(GSE36672)/Homer	TTRAGTGSYK	1	0	1	1855	0.1381	5864.3	0.1635
HEB(bHLH)/mES-Heb-ChIP-Seq(GSE53233)/Homer	VCAGCTGBNN	1	0	1	1142	0.085	3802.3	0.106
Tbx21(T-box)/GM12878-TBX21-ChIP-Seq(Encode)/Homer	AGGTGTGAAA	1	0	1	637	0.0474	2291.2	0.0639
DUX(Homeobox)/C2C12-Dux-ChIP-Seq(GSE87279)/Homer	BCWGATTCAATCAAN	1	0	1	0	0	1	0
E2A(bHLH)/proBcell-E2A-ChIP-Seq(GSE21978)/Homer	DNRCAGCTGY	1	0	1	779	0.058	2936.1	0.0819
E2A(bHLH),near_PU.1/Bcell-PU.1-ChIP-Seq(GSE21512)/Homer	NVCACCTGBN	1	0	1	208	0.0155	3037	0.0847
LRF(Zf)/Erythroblasts-ZBTB7A-ChIP-Seq(GSE74977)/Homer	AAGACCCYYN	1	0	1	486	0.0362	2537.5	0.0708
RARa(NR)/K562-RARa-ChIP-Seq(Encode)/Homer	TTGAMCTTTG	1	0	1	2062	0.1535	6752.3	0.1883
Slug(Zf)/Mesoderm-Snai2-ChIP-Seq(GSE61475)/Homer	SNGCACCTGCHS	1	0	1	89	0.0066	1112.9	0.031
Tbx5(T-box)/HL1-Tbx5.biotin-ChIP-Seq(GSE21529)/Homer	AGGTGTCA	1	0	1	2294	0.1707	7773.9	0.2168
Tbx6(T-box)/ESC-Tbx6-ChIP-Seq(GSE93524)/Homer	DAGGTGTBAA	1	0	1	585	0.0435	2308.9	0.0644
TEAD1(TEAD)/HepG2-TEAD1-ChIP-Seq(Encode)/Homer	CYRCATTCCA	1	0	1	416	0.031	1856.5	0.0518
TEAD2(TEA)/Py2T-Tead2-ChIP-Seq(GSE55709)/Homer	CCWGGAATGY	1	0	1	186	0.0138	1019.4	0.0284
TEAD3(TEA)/HepG2-TEAD3-ChIP-Seq(Encode)/Homer	TRCATTCCAG	1	0	1	523	0.0389	2139	0.0596
TEAD4(TEA)/Tropoblast-Tead4-ChIP-Seq(GSE37350)/Homer	CCWGGAATGY	1	0	1	329	0.0245	1606.6	0.0448
TEAD(TEA)/Fibroblast-PU.1-ChIP-Seq(Unpublished)/Homer	YCWGGAATGY	1	0	1	278	0.0207	1342.6	0.0374
ZEB1(Zf)/PDAC-ZEB1-ChIP-Seq(GSE64557)/Homer	VCAGGTRDRY	1	0	1	209	0.0156	3597.5	0.1003
ZEB2(Zf)/SNU398-ZEB2-ChIP-Seq(GSE103048)/Homer	GNMCAGGTGTGC	1	0	1	96	0.0071	1962	0.0547
